# The entry of pinewood nematode is linked to programmed tracheal development of vector beetles

**DOI:** 10.1101/2022.10.29.514345

**Authors:** Xuan Tang, Tuuli-Marjaana Koski, Jianghua Sun

## Abstract

The transmission of some pathogens by insect vectors often requires fine-tuned biological synchronization and communication between the two parties. However, the role of tissue development in mediating this pathogen-vector coordination remains elusive. Here we investigated the association between tracheal development of *Monochamus alternatus* beetle and a notorious plant parasitic pine wood nematode *Bursaphelenchus xylophilus*, which enter and inhabit inside the tracheal system after adult beetle eclosion and then were transmitted to pine trees (*Pinus* spp.) by the beetle. We found that the tracheal systems of newly emerged adult beetles underwent morphological changes during the adult sclerotization, characterized by a remarkable increase of diameter of thoracic tracheal dorsal tubes. Consistently, comparative transcriptomics further revealed dramatic changes in gene expression occurring within five days after eclosion, demonstrating sequential regulation of tracheal genes. Genes controlling primary branching were up-regulated soon after eclosion, whereas those controlling terminal branching and branch fusion were up-regulaed at the later stage. Interestingly, during tracheal maturation, genes involved in biosynthesis of Juvenile Hormone (JH) and ecdysteroids were activated. Nematode loading assay further revealed that the entry of nematodes to beetle tracheae was initiated earliest after three days post eclosion, implying that nematode entry is reliant on the formation of the vector’s primary tracheal branches and is perhaps stimulated by production of insect hormones or their precursors. In addition, specific regulation on secreted proteins, such as Defensin-1-like and membrane proteins, at later stages of tracheal maturation may further facilitate the entry of nematodes by improving their retention. Therefore, this study highlights vital role of programed tracheal development on nematode entry into its vector beetle, and suggests a potential roles of insect genes and metabolites in manipulation of interspecific biological developmental synchronization between parasites and their insect vectors.
