## Supplemental Table 1 for "The entry of pinewood nematode is linked to programmed tracheal development of vector beetles"

### Sheet: annotation
gene_id		nr_description	PAE1_1	PAE1_2	PAE1_3	PAE3_1	PAE3_2	PAE3_3	PAE5_1	PAE5_2	PAE5_3	PAE7_1	PAE7_2	PAE7_3	PAE1	PAE3	PAE5	PAE7	go	KO_id	KO_name	paths	cog	cog_description	swissprot	pfam
TRINITY_DN29592_c0_g1	trh	protein trachealess isoform X2 [Leptinotarsa decemlineata]	16.26	19.71	5.25	8.33	6.05	8.41	7.1	4.1	8.47	5.7	6.7	3.15	13.74	7.5967	6.5567	5.1833	GO:0006355(biological_process:regulation of transcription, DNA-templated); GO:0046983(molecular_function:protein dimerization activity)	K09098	NPAS1_3		ENOG410YK57(K:Transcription)	ENOG410YK57(pas domain protein)	sp|Q24119|TRH_DROME(Protein trachealess OS=Drosophila melanogaster OX=7227 GN=trh PE=1 SV=4)	PF08447(PAS_3:PAS fold); PF14598(PAS_11:PAS domain); PF00989(PAS:PAS fold); PF13426(PAS_9:PAS domain); PF00010(HLH:Helix-loop-helix DNA-binding domain)
TRINITY_DN4329_c1_g1	wg	protein Wnt-6 [Diabrotica virgifera virgifera]	0.95	0.61	50.45	15.65	6.1	10.21	3.65	6.09	1.49	6.58	9.56	9.45	17.3367	10.6533	3.7433	8.53	GO:0005125(molecular_function:cytokine activity); GO:0005615(cellular_component:extracellular space); GO:0030182(biological_process:neuron differentiation); GO:0060070(biological_process:canonical Wnt signaling pathway); GO:0016055(biological_process:Wnt signaling pathway); GO:0005109(molecular_function:frizzled binding); GO:0005576(cellular_component:extracellular region); GO:0045165(biological_…	K00445	WNT6	map05205(Proteoglycans in cancer); map04390(Hippo signaling pathway); map05200(Pathways in cancer); map04550(Signaling pathways regulating pluripotency of stem cells); map05010(Alzheimer's disease); map05217(Basal cell carcinoma); map04916(Melanogenesis); map05224(Breast cancer); map04150(mTOR signaling pathway); map04310(Wnt signaling pathway)	ENOG410XQZ1(O:Posttranslational modification, protein turnover, chaperones)	ENOG410XQZ1(Ligand for members of the frizzled family of seven transmembrane receptors (By similarity))	sp|Q9Y6F9|WNT6_HUMAN(Protein Wnt-6 OS=Homo sapiens OX=9606 GN=WNT6 PE=1 SV=2)	PF00110(wnt:wnt family)
TRINITY_DN5102_c0_g1	dpp	protein decapentaplegic [Anoplophora glabripennis]	3.59	5.4	3.35	3.97	3.8	5.85	6.31	5.28	7.19	6.07	5.32	6.97	4.1133	4.54	6.26	6.12	GO:0005576(cellular_component:extracellular region); GO:0008083(molecular_function:growth factor activity)	K04662	BMP4	map05217(Basal cell carcinoma); map04390(Hippo signaling pathway); map05200(Pathways in cancer); map04550(Signaling pathways regulating pluripotency of stem cells); map04350(TGF-beta signaling pathway); map04341(Hedgehog signaling pathway - fly); map04013(MAPK signaling pathway - fly); map04919(Thyroid hormone signaling pathway); map05418(Fluid shear stress and atherosclerosis); map04060(Cytokine…	ENOG410XT8Z(O:Posttranslational modification, protein turnover, chaperones)	ENOG410XT8Z(bone morphogenetic protein)	sp|Q26974|DECA_TRICA(Protein decapentaplegic OS=Tribolium castaneum OX=7070 GN=dpp PE=3 SV=1)	PF00019(TGF_beta:Transforming growth factor beta like domain); PF00688(TGFb_propeptide:TGF-beta propeptide)
TRINITY_DN2097_c0_g1	Stat92E	signal transducer and activator of transcription 5B isoform X1 [Anoplophora glabripennis]	29.45	33.3	22.76	37.29	41.17	29	55.86	35.65	26.21	21.3	28.44	16.45	28.5033	35.82	39.24	22.0633	GO:0042127(biological_process:regulation of cell proliferation); GO:0005737(cellular_component:cytoplasm); GO:0003700(molecular_function:transcription factor activity, sequence-specific DNA binding); GO:0005634(cellular_component:nucleus); GO:0060397(biological_process:JAK-STAT cascade involved in growth hormone signaling pathway); GO:0007259(biological_process:JAK-STAT cascade); GO:0006952(biolo…	K11224	STAT5B	map05166(HTLV-I infection); map05162(Measles); map05161(Hepatitis B); map05221(Acute myeloid leukemia); map04659(Th17 cell differentiation); map04658(Th1 and Th2 cell differentiation); map04012(ErbB signaling pathway); map05220(Chronic myeloid leukemia); map04630(Jak-STAT signaling pathway); map05200(Pathways in cancer); map05203(Viral carcinogenesis); map04062(Chemokine signaling pathway); map04…	ENOG410XPN8(K:Transcription)	ENOG410XPN8(signal transducer and activator of transcription)	sp|Q9TUZ0|STA5B_PIG(Signal transducer and activator of transcription 5B OS=Sus scrofa OX=9823 GN=STAT5B PE=2 SV=1)	PF02864(STAT_bind:STAT protein, DNA binding domain); PF01017(STAT_alpha:STAT protein, all-alpha domain); PF02865(STAT_int:STAT protein, protein interaction domain); PF00017(SH2:SH2 domain)
TRINITY_DN11462_c0_g1	vvl	ventral veins lacking protein [Monochamus alternatus]	50.65	77.03	25.33	39.76	31.8	37.47	36.54	16.3	58.43	18.96	30.53	21.22	51.0033	36.3433	37.09	23.57	GO:0007420(biological_process:brain development); GO:0005634(cellular_component:nucleus); GO:0006357(biological_process:regulation of transcription from RNA polymerase II promoter); GO:0003677(molecular_function:DNA binding); GO:0000978(molecular_function:RNA polymerase II core promoter proximal region sequence-specific DNA binding); GO:0000981(molecular_function:RNA polymerase II transcription f…	K09365	POU3F, OTF		ENOG410XQ7X(K:Transcription)	ENOG410XQ7X(POU class)	sp|P16241|CF1A_DROME(POU domain protein CF1A OS=Drosophila melanogaster OX=7227 GN=vvl PE=2 SV=5)	PF00157(Pou:Pou domain - N-terminal to homeobox domain); PF00046(Homeodomain:Homeodomain)
TRINITY_DN270_c0_g1	Egfr	epidermal growth factor receptor isoform X1 [Anoplophora glabripennis]	10.76	12.16	5.11	10.91	16.3	9.08	18.9	12.18	15.29	17	20.64	8.8	9.3433	12.0967	15.4567	15.48	GO:0008284(biological_process:positive regulation of cell proliferation); GO:0043235(cellular_component:receptor complex); GO:0033674(biological_process:positive regulation of kinase activity); GO:0016021(cellular_component:integral component of membrane); GO:0004714(molecular_function:transmembrane receptor protein tyrosine kinase activity); GO:0005887(cellular_component:integral component of pl…	K04361	EGFR, ERBB1	map05214(Glioma); map05215(Prostate cancer); map05210(Colorectal cancer); map05212(Pancreatic cancer); map05213(Endometrial cancer); map04015(Rap1 signaling pathway); map04014(Ras signaling pathway); map04540(Gap junction); map05218(Melanoma); map04010(MAPK signaling pathway); map04013(MAPK signaling pathway - fly); map04012(ErbB signaling pathway); map04072(Phospholipase D signaling pathway); ma…	ENOG410XNSR(T:Signal transduction mechanisms)	ENOG410XNSR(erythroblastic leukemia viral oncogene homolog)	sp|P0CY46|EGFR_APIME(Epidermal growth factor receptor OS=Apis mellifera OX=7460 GN=Egfr PE=2 SV=1)	PF07714(PK_Tyr_Ser-Thr:Protein tyrosine and serine/threonine kinase); PF01030(Recep_L_domain:Receptor L domain); PF14843(GF_recep_IV:Growth factor receptor domain IV); PF00069(Pkinase:Protein kinase domain); PF00757(Furin-like:Furin-like cysteine rich region); PF14531(Kinase-like:Kinase-like)
TRINITY_DN2039_c0_g1	rho	PREDICTED: LOW QUALITY PROTEIN: protein rhomboid-like [Aethina tumida]	0.66	0.98	2.54	3.3	1.85	3.59	4.02	6.23	7.33	4.28	2.56	4.21	1.3933	2.9133	5.86	3.6833	GO:0004252(molecular_function:serine-type endopeptidase activity); GO:0016021(cellular_component:integral component of membrane)	K02857	RHBDL1_2_3		COG0705(S:Function unknown)	COG0705(rhomboid family)	sp|P20350|RHOM_DROME(Protein rhomboid OS=Drosophila melanogaster OX=7227 GN=rho PE=1 SV=2)	PF01694(Rhomboid:Rhomboid family)
TRINITY_DN1623_c0_g1	rl	mitogen-activated protein kinase 1 [Anoplophora glabripennis]	2.18	3.1	5.39	7.74	6.78	4.41	14.6	37.86	9.35	7.75	12.77	8.05	3.5567	6.31	20.6033	9.5233	GO:0005737(cellular_component:cytoplasm); GO:0005634(cellular_component:nucleus); GO:0004674(molecular_function:protein serine/threonine kinase activity); GO:0004707(molecular_function:MAP kinase activity); GO:0005524(molecular_function:ATP binding); GO:0007166(biological_process:cell surface receptor signaling pathway); GO:0035556(biological_process:intracellular signal transduction); GO:0106311…	K04371	ERK, MAPK1_3	map04921(Oxytocin signaling pathway); map04620(Toll-like receptor signaling pathway); map04621(NOD-like receptor signaling pathway); map04550(Signaling pathways regulating pluripotency of stem cells); map05224(Breast cancer); map04320(Dorso-ventral axis formation); map04724(Glutamatergic synapse); map04723(Retrograde endocannabinoid signaling); map04722(Neurotrophin signaling pathway); map05230(C…	ENOG410XNY0(T:Signal transduction mechanisms)	ENOG410XNY0(Mitogen-activated protein kinase)	sp|P40417|ERKA_DROME(Mitogen-activated protein kinase ERK-A OS=Drosophila melanogaster OX=7227 GN=rl PE=1 SV=3)	PF00069(Pkinase:Protein kinase domain); PF07714(PK_Tyr_Ser-Thr:Protein tyrosine and serine/threonine kinase); PF03109(ABC1:ABC1 atypical kinase-like domain)
TRINITY_DN22279_c0_g1	Dsor1	dual specificity mitogen-activated protein kinase kinase dSOR1 [Anoplophora glabripennis]	9.96	7.23	12.49	12.45	15.47	12.75	21.82	12.76	11.83	10.98	16.61	12.23	9.8933	13.5567	15.47	13.2733	GO:0004674(molecular_function:protein serine/threonine kinase activity); GO:0005524(molecular_function:ATP binding); GO:0004672(molecular_function:protein kinase activity)	K04368	MAP2K1, MEK1	map04921(Oxytocin signaling pathway); map04620(Toll-like receptor signaling pathway); map04550(Signaling pathways regulating pluripotency of stem cells); map05034(Alcoholism); map04726(Serotonergic synapse); map04320(Dorso-ventral axis formation); map04722(Neurotrophin signaling pathway); map04114(Oocyte meiosis); map05231(Choline metabolism in cancer); map04730(Long-term depression); map04650(Na…	ENOG410XQ5A(T:Signal transduction mechanisms)	ENOG410XQ5A(mitogen-activated protein kinase kinase)	sp|Q24324|DSOR1_DROME(Dual specificity mitogen-activated protein kinase kinase dSOR1 OS=Drosophila melanogaster OX=7227 GN=Dsor1 PE=1 SV=2)	PF00069(Pkinase:Protein kinase domain); PF07714(PK_Tyr_Ser-Thr:Protein tyrosine and serine/threonine kinase); PF03109(ABC1:ABC1 atypical kinase-like domain); PF17667(Pkinase_fungal:Fungal protein kinase)
TRINITY_DN4824_c0_g3	crb	protein crumbs [Anoplophora glabripennis]	12.26	16.18	6.72	8.88	9.34	9.23	7.9	6.09	8.62	4.28	7.93	3.06	11.72	9.15	7.5367	5.09	GO:0005112(molecular_function:Notch binding); GO:0016021(cellular_component:integral component of membrane); GO:0005509(molecular_function:calcium ion binding); GO:0016747(molecular_function:transferase activity, transferring acyl groups other than amino-acyl groups)	K16681	CRB	map04390(Hippo signaling pathway); map04391(Hippo signaling pathway - fly)	ENOG410XP6K(S:Function unknown)	ENOG410XP6K(Notch ligand involved in the mediation of Notch signaling (By similarity))	sp|P10040|CRB_DROME(Protein crumbs OS=Drosophila melanogaster OX=7227 GN=crb PE=1 SV=3)	PF00008(EGF:EGF-like domain); PF12661(hEGF:Human growth factor-like EGF); PF00054(Laminin_G_1:Laminin G domain); PF02210(Laminin_G_2:Laminin G domain); PF07645(EGF_CA:Calcium-binding EGF domain); PF12947(EGF_3:EGF domain); PF07974(EGF_2:EGF-like domain); PF12946(EGF_MSP1_1:MSP1 EGF domain 1)
TRINITY_DN869_c2_g1	btl	fibroblast growth factor receptor homolog 1 isoform X1 [Anoplophora glabripennis]	42.27	38.18	25.79	25.28	29.04	28.78	32.76	30.23	28.75	21.97	22.72	20.47	35.4133	27.7	30.58	21.72	GO:0008284(biological_process:positive regulation of cell proliferation); GO:0016021(cellular_component:integral component of membrane); GO:0005007(molecular_function:fibroblast growth factor-activated receptor activity); GO:0005524(molecular_function:ATP binding)	K05093	FGFR2, CD332	map05215(Prostate cancer); map04810(Regulation of actin cytoskeleton); map04144(Endocytosis); map04015(Rap1 signaling pathway); map04014(Ras signaling pathway); map05200(Pathways in cancer); map04010(MAPK signaling pathway); map04550(Signaling pathways regulating pluripotency of stem cells); map04020(Calcium signaling pathway); map05230(Central carbon metabolism in cancer); map01521(EGFR tyrosine…	COG0515(T:Signal transduction mechanisms)	COG0515(Serine Threonine protein kinase)	sp|Q07407|FGFR1_DROME(Fibroblast growth factor receptor homolog 1 OS=Drosophila melanogaster OX=7227 GN=htl PE=1 SV=3)	PF07714(PK_Tyr_Ser-Thr:Protein tyrosine and serine/threonine kinase); PF00069(Pkinase:Protein kinase domain); PF07679(I-set:Immunoglobulin I-set domain); PF13927(Ig_3:Immunoglobulin domain)
TRINITY_DN5178_c0_g1	bnl	uncharacterized protein LOC108910994 [Anoplophora glabripennis]	31.86	28.38	25.85	5.23	3.51	4.45	2.56	2.58	2.21	2.04	2.85	4.86	28.6967	4.3967	2.45	3.25	GO:0008284(biological_process:positive regulation of cell proliferation); GO:0005737(cellular_component:cytoplasm); GO:0009887(biological_process:animal organ morphogenesis); GO:0030334(biological_process:regulation of cell migration); GO:0008083(molecular_function:growth factor activity); GO:0005104(molecular_function:fibroblast growth factor receptor binding); GO:0016021(cellular_component:inte…	K04358	FGF	map04810(Regulation of actin cytoskeleton); map05200(Pathways in cancer); map04015(Rap1 signaling pathway); map04014(Ras signaling pathway); map05218(Melanoma); map04010(MAPK signaling pathway); map04020(Calcium signaling pathway); map05224(Breast cancer); map04151(PI3K-Akt signaling pathway)	ENOG4111IPH(T:Signal transduction mechanisms)	ENOG4111IPH(fibroblast growth factor receptor signaling pathway)	sp|P41444|FGFH_NPVAC(Fibroblast growth factor homolog OS=Autographa californica nuclear polyhedrosis virus OX=46015 GN=FGF PE=3 SV=1)	PF00167(FGF:Fibroblast growth factor)
TRINITY_DN4404_c0_g1	stumps	phosphoinositide 3-kinase adapter protein 1 isoform X1 [Anoplophora glabripennis]	46.81	71.91	16.04	8.63	11.34	10.63	13.44	7.06	7.24	6.46	5.97	8.99	44.92	10.2	9.2467	7.14	GO:0005102(molecular_function:receptor binding); GO:0005104(molecular_function:fibroblast growth factor receptor binding); GO:0005829(cellular_component:cytosol); GO:0005068(molecular_function:transmembrane receptor protein tyrosine kinase adaptor activity)	K12230	PIK3AP1, BCAP	map04662(B cell receptor signaling pathway); map04151(PI3K-Akt signaling pathway)	ENOG4110NCP(S:Function unknown)	ENOG4110NCP(Phosphoinositide-3-kinase adaptor protein 1)	sp|Q9DDT2|BCAP_CHICK(Phosphoinositide 3-kinase adapter protein 1 OS=Gallus gallus OX=9031 GN=PIK3AP1 PE=1 SV=1)	PF14545(DBB:Dof, BCAP, and BANK (DBB) motif,)
TRINITY_DN24356_c0_g1	knr	zygotic gap protein knirps-like [Anoplophora glabripennis]	0.58	0	0	0.15	0.73	0.32	0	0.51	0.4	0	0	0.17	0.1933	0.4	0.3033	0.0567	GO:0003700(molecular_function:transcription factor activity, sequence-specific DNA binding); GO:0043565(molecular_function:sequence-specific DNA binding); GO:0005634(cellular_component:nucleus); GO:0008270(molecular_function:zinc ion binding)	K08706	NR0AN, kni		ENOG4111HXR(K:Transcription)	ENOG4111HXR(steroid hormone receptor activity)	sp|P15370|EGON_DROME(Protein embryonic gonad OS=Drosophila melanogaster OX=7227 GN=eg PE=2 SV=2)	PF00105(zf-C4:Zinc finger, C4 type (two domains))
TRINITY_DN7039_c0_g1	knrl	knirps-related protein-like isoform X1 [Anoplophora glabripennis]	7.81	20.45	4.78	7.64	5.54	8.28	5.04	5.48	15.61	2.86	6.59	3.3	11.0133	7.1533	8.71	4.25	GO:0043565(molecular_function:sequence-specific DNA binding); GO:0003700(molecular_function:transcription factor activity, sequence-specific DNA binding); GO:0005634(cellular_component:nucleus); GO:0006357(biological_process:regulation of transcription from RNA polymerase II promoter); GO:0008270(molecular_function:zinc ion binding); GO:0000978(molecular_function:RNA polymerase II core promoter p…	K08706	NR0AN, kni		ENOG4111HXR(K:Transcription)	ENOG4111HXR(steroid hormone receptor activity)	sp|P13054|KNRL_DROME(Knirps-related protein OS=Drosophila melanogaster OX=7227 GN=knrl PE=2 SV=1)	PF00105(zf-C4:Zinc finger, C4 type (two domains))
TRINITY_DN6_c0_g1	salm	homeotic protein spalt-major-like [Anoplophora glabripennis]	77.63	58.28	23	8.81	8.81	10.65	2.85	3.47	3.19	1.91	2.59	2.83	52.97	9.4233	3.17	2.4433	GO:0000978(molecular_function:RNA polymerase II core promoter proximal region sequence-specific DNA binding); GO:0006357(biological_process:regulation of transcription from RNA polymerase II promoter); GO:0005634(cellular_component:nucleus); GO:0000981(molecular_function:RNA polymerase II transcription factor activity, sequence-specific DNA binding)	K19871	SALL		ENOG410ZE3Z(S:Function unknown)	ENOG410ZE3Z(-Drosophila)	sp|P39770|SALM_DROME(Homeotic protein spalt-major OS=Drosophila melanogaster OX=7227 GN=salm PE=1 SV=3)	PF00096(zf-C2H2:Zinc finger, C2H2 type); PF13465(zf-H2C2_2:Zinc-finger double domain); PF13894(zf-C2H2_4:C2H2-type zinc finger); PF12874(zf-met:Zinc-finger of C2H2 type); PF12171(zf-C2H2_jaz:Zinc-finger double-stranded RNA-binding); PF13912(zf-C2H2_6:C2H2-type zinc finger)
TRINITY_DN26617_c0_g1	hh	tiggy-winkle hedgehog protein [Diabrotica virgifera virgifera]	0	0.09	0.63	1.05	0.09	0.17	1.5	7.06	0.42	1.92	2.91	1.08	0.24	0.4367	2.9933	1.97	GO:0005737(cellular_component:cytoplasm); GO:0046872(molecular_function:metal ion binding); GO:0007367(biological_process:segment polarity determination); GO:0007224(biological_process:smoothened signaling pathway); GO:0016540(biological_process:protein autoprocessing); GO:0001708(biological_process:cell fate specification); GO:0005886(cellular_component:plasma membrane); GO:0005634(cellular_comp…	K06224	HH	map04341(Hedgehog signaling pathway - fly)	ENOG410XQA3(O:Posttranslational modification, protein turnover, chaperones)	ENOG410XQA3(Intercellular signal essential for a variety of patterning events during development (By similarity))	sp|Q90419|TWHH_DANRE(Tiggy-winkle hedgehog protein OS=Danio rerio OX=7955 GN=shhb PE=1 SV=1)	PF01085(HH_signal:Hedgehog amino-terminal signalling domain); PF01079(Hint:Hint module); PF08291(Peptidase_M15_3:Peptidase M15)
TRINITY_DN9018_c0_g1	sli	protein slit [Anoplophora glabripennis]	0.92	0.56	0.58	0.74	0.58	0.49	0.67	1.55	0.52	0.16	0.3	0.4	0.6867	0.6033	0.9133	0.2867	GO:0005576(cellular_component:extracellular region); GO:0005509(molecular_function:calcium ion binding); GO:0007275(biological_process:multicellular organism development)	K06839	SLIT2	map04360(Axon guidance)	COG4886(S:Function unknown)	COG4886(leucine Rich Repeat)	sp|P24014|SLIT_DROME(Protein slit OS=Drosophila melanogaster OX=7227 GN=sli PE=1 SV=2)	PF13855(LRR_8:Leucine rich repeat); PF00054(Laminin_G_1:Laminin G domain); PF00008(EGF:EGF-like domain); PF12799(LRR_4:Leucine Rich repeats (2 copies)); PF02210(Laminin_G_2:Laminin G domain); PF13306(LRR_5:BspA type Leucine rich repeat region (6 copies)); PF01462(LRRNT:Leucine rich repeat N-terminal domain); PF12661(hEGF:Human growth factor-like EGF); PF01463(LRRCT:Leucine rich repeat C-terminal …
TRINITY_DN7034_c0_g1	robo	roundabout homolog 2-like [Anoplophora glabripennis]	1.58	1.67	0.29	0.63	0.36	0.94	0.71	0.91	0.79	0.83	0.55	0.61	1.18	0.6433	0.8033	0.6633	GO:0016021(cellular_component:integral component of membrane)	K06754	ROBO2	map04360(Axon guidance)	ENOG410XPQS(S:Function unknown)	ENOG410XPQS(Roundabout, axon guidance receptor, homolog)	sp|Q9HCK4|ROBO2_HUMAN(Roundabout homolog 2 OS=Homo sapiens OX=9606 GN=ROBO2 PE=1 SV=2)	PF07679(I-set:Immunoglobulin I-set domain); PF13927(Ig_3:Immunoglobulin domain); PF13895(Ig_2:Immunoglobulin domain); PF00047(ig:Immunoglobulin domain); PF00041(fn3:Fibronectin type III domain); PF07686(V-set:Immunoglobulin V-set domain); PF08205(C2-set_2:CD80-like C2-set immunoglobulin domain); PF16680(Ig_4:T-cell surface glycoprotein CD3 delta chain)
TRINITY_DN5192_c0_g2	mew	integrin alpha-PS1 [Anoplophora glabripennis]	1.87	1.4	2.16	3.44	3.17	2.38	4.98	20.95	2.28	4.63	6.62	3.28	1.81	2.9967	9.4033	4.8433	GO:0007155(biological_process:cell adhesion); GO:0008305(cellular_component:integrin complex); GO:0007229(biological_process:integrin-mediated signaling pathway)	K06485;K06583	ITGA6, CD49f;ITGA7	map04640(Hematopoietic cell lineage); map04514(Cell adhesion molecules (CAMs)); map04510(Focal adhesion); map05145(Toxoplasmosis); map04512(ECM-receptor interaction); map05200(Pathways in cancer); map05414(Dilated cardiomyopathy); map05222(Small cell lung cancer); map05412(Arrhythmogenic right ventricular cardiomyopathy (ARVC)); map04151(PI3K-Akt signaling pathway); map05410(Hypertrophic cardiomy…	ENOG410XVGZ(U:Intracellular trafficking, secretion, and vesicular transport)	ENOG410XVGZ(Integrin, alpha)	sp|Q24247|ITA1_DROME(Integrin alpha-PS1 OS=Drosophila melanogaster OX=7227 GN=mew PE=1 SV=2)	PF08441(Integrin_alpha2:Integrin alpha); PF01839(FG-GAP:FG-GAP repeat); PF13517(FG-GAP_3:FG-GAP-like repeat)
TRINITY_DN5793_c0_g1	if	integrin alpha-PS2 isoform X1 [Anoplophora glabripennis]	68.19	75.58	63.7	43.14	39.47	37.59	27.2	27.16	37.69	16.4	13.28	14.6	69.1567	40.0667	30.6833	14.76	GO:0007155(biological_process:cell adhesion); GO:0008305(cellular_component:integrin complex); GO:0007229(biological_process:integrin-mediated signaling pathway)	K06584	ITGA8	map04514(Cell adhesion molecules (CAMs)); map04510(Focal adhesion); map04810(Regulation of actin cytoskeleton); map04512(ECM-receptor interaction); map05414(Dilated cardiomyopathy); map05412(Arrhythmogenic right ventricular cardiomyopathy (ARVC)); map04151(PI3K-Akt signaling pathway); map05410(Hypertrophic cardiomyopathy (HCM))	ENOG410XPVZ(U:Intracellular trafficking, secretion, and vesicular transport)	ENOG410XPVZ(Integrin, alpha)	sp|P12080|ITA2_DROME(Integrin alpha-PS2 OS=Drosophila melanogaster OX=7227 GN=if PE=1 SV=2)	PF08441(Integrin_alpha2:Integrin alpha); PF01839(FG-GAP:FG-GAP repeat); PF13517(FG-GAP_3:FG-GAP-like repeat)
TRINITY_DN229_c0_g1	AdamTS-A	A disintegrin and metalloproteinase with thrombospondin motifs 9 isoform X1 [Anoplophora glabripennis]	3.49	2.2	1.45	1.41	1	1.19	1	1.33	1.05	0.46	0.45	0.16	2.38	1.2	1.1267	0.3567					ENOG410XPKZ(S:Function unknown)	ENOG410XPKZ(ADAM metallopeptidase with thrombospondin type 1, motif)	sp|Q9P2N4|ATS9_HUMAN(A disintegrin and metalloproteinase with thrombospondin motifs 9 OS=Homo sapiens OX=9606 GN=ADAMTS9 PE=1 SV=4)	PF19030(TSP1_ADAMTS:Thrombospondin type 1 domain); PF08685(GON:GON domain); PF01562(Pep_M12B_propep:Reprolysin family propeptide); PF00090(TSP_1:Thrombospondin type 1 domain); PF01421(Reprolysin:Reprolysin (M12B) family zinc metalloprotease); PF17771(ADAM_CR_2:ADAM cysteine-rich domain); PF05986(ADAM_spacer1:ADAM-TS Spacer 1); PF13688(Reprolysin_5:Metallo-peptidase family M12); PF13582(Reprolysin…
TRINITY_DN1437_c0_g1	stal	A disintegrin and metalloproteinase with thrombospondin motifs adt-1-like [Anoplophora glabripennis]	3.52	0.78	7.03	14.95	10.49	4.25	4.93	4.02	5.84	0.79	1.71	2.91	3.7767	9.8967	4.93	1.8033	GO:0007229(biological_process:integrin-mediated signaling pathway); GO:0046872(molecular_function:metal ion binding); GO:0004222(molecular_function:metalloendopeptidase activity)	K08632	ADAMTS18		ENOG41110UP(S:Function unknown)	ENOG41110UP(metalloendopeptidase activity)	sp|G5ECS8|ADT1_CAEEL(A disintegrin and metalloproteinase with thrombospondin motifs adt-1 OS=Caenorhabditis elegans OX=6239 GN=adt-1 PE=2 SV=1)	PF01421(Reprolysin:Reprolysin (M12B) family zinc metalloprotease); PF17771(ADAM_CR_2:ADAM cysteine-rich domain); PF13688(Reprolysin_5:Metallo-peptidase family M12); PF13574(Reprolysin_2:Metallo-peptidase family M12B Reprolysin-like); PF01562(Pep_M12B_propep:Reprolysin family propeptide); PF13582(Reprolysin_3:Metallo-peptidase family M12B Reprolysin-like); PF13583(Reprolysin_4:Metallo-peptidase fa…
TRINITY_DN2737_c0_g1	bs	serum response factor homolog isoform X1 [Anoplophora glabripennis]	6.15	7.4	2.12	2.94	2.09	2.69	5.36	5.57	2.52	4.1	5.78	2.89	5.2233	2.5733	4.4833	4.2567	GO:0005634(cellular_component:nucleus); GO:0006357(biological_process:regulation of transcription from RNA polymerase II promoter); GO:0045944(biological_process:positive regulation of transcription from RNA polymerase II promoter); GO:0000987(molecular_function:core promoter proximal region sequence-specific DNA binding); GO:0000978(molecular_function:RNA polymerase II core promoter proximal reg…	K04378	SRF	map05166(HTLV-I infection); map05203(Viral carcinogenesis); map04010(MAPK signaling pathway); map04022(cGMP-PKG signaling pathway)	COG5068(K:Transcription)	COG5068(Transcription factor)	sp|Q24535|SRF_DROME(Serum response factor homolog OS=Drosophila melanogaster OX=7227 GN=bs PE=1 SV=2)	PF00319(SRF-TF:SRF-type transcription factor (DNA-binding and dimerisation domain))
TRINITY_DN3494_c0_g1	IKKε	serine/threonine-protein kinase TBK1 [Anoplophora glabripennis]	3.4	2.83	4.02	6.91	5.5	5.21	8.49	8.65	4.51	5.71	9.08	5.44	3.4167	5.8733	7.2167	6.7433	GO:0005737(cellular_component:cytoplasm); GO:0004674(molecular_function:protein serine/threonine kinase activity); GO:0018105(biological_process:peptidyl-serine phosphorylation); GO:0005524(molecular_function:ATP binding); GO:0004672(molecular_function:protein kinase activity)	K05410	TBK1	map04137(Mitophagy - animal); map05164(Influenza A); map04657(IL-17 signaling pathway); map05160(Hepatitis C); map05161(Hepatitis B); map04014(Ras signaling pathway); map05168(Herpes simplex infection); map05169(Epstein-Barr virus infection); map05162(Measles); map04622(RIG-I-like receptor signaling pathway); map04623(Cytosolic DNA-sensing pathway); map04620(Toll-like receptor signaling pathway);…	ENOG410XRMU(T:Signal transduction mechanisms)	ENOG410XRMU(Inhibitor of kappa light polypeptide gene enhancer in B-cells kinase)	sp|Q9WUN2|TBK1_MOUSE(Serine/threonine-protein kinase TBK1 OS=Mus musculus OX=10090 GN=Tbk1 PE=1 SV=1)	PF00069(Pkinase:Protein kinase domain); PF18394(TBK1_CCD1:TANK-binding kinase 1 coiled-coil domain 1); PF07714(PK_Tyr_Ser-Thr:Protein tyrosine and serine/threonine kinase); PF18396(TBK1_ULD:TANK binding kinase 1 ubiquitin-like domain)
TRINITY_DN10539_c0_g1	btsz	uncharacterized protein LOC108906745 [Anoplophora glabripennis]	24.99	37.53	39.72	47.68	32.36	31.8	40.33	40.89	54.67	30.47	50.74	32.59	34.08	37.28	45.2967	37.9333	GO:0070382(cellular_component:exocytic vesicle); GO:0042043(molecular_function:neurexin family protein binding); GO:0006887(biological_process:exocytosis); GO:0005886(cellular_component:plasma membrane)	K17598	SYTL		ENOG410YNQR(S:Function unknown); ENOG410Y1U8(S:Function unknown)	ENOG410YNQR(-); ENOG410Y1U8(Synaptotagmin-like)	sp|Q96C24|SYTL4_HUMAN(Synaptotagmin-like protein 4 OS=Homo sapiens OX=9606 GN=SYTL4 PE=1 SV=2)	PF00168(C2:C2 domain); PF02318(FYVE_2:FYVE-type zinc finger)
TRINITY_DN52_c0_g1	slik	serine/threonine-protein kinase 10 isoform X2 [Anoplophora glabripennis]	8.64	8.62	11.34	14.01	15.24	12.9	19.97	14.8	13.14	11.12	17.42	8.62	9.5333	14.05	15.97	12.3867	GO:0004674(molecular_function:protein serine/threonine kinase activity); GO:0005524(molecular_function:ATP binding)	K08836	SLK	map04114(Oocyte meiosis)	ENOG410XPQN(T:Signal transduction mechanisms)	ENOG410XPQN(serine threonine kinase 10)	sp|F1NBT0|STK10_CHICK(Serine/threonine-protein kinase 10 OS=Gallus gallus OX=9031 GN=STK10 PE=3 SV=2)	PF00069(Pkinase:Protein kinase domain); PF12474(PKK:Polo kinase kinase); PF07714(PK_Tyr_Ser-Thr:Protein tyrosine and serine/threonine kinase); PF03109(ABC1:ABC1 atypical kinase-like domain)
TRINITY_DN5508_c0_g1	aop	ets DNA-binding protein pokkuri [Anoplophora glabripennis]	23.72	33.6	14.33	26.38	17.9	17.63	50.13	91.62	41.71	58.17	37.38	39.03	23.8833	20.6367	61.1533	44.86	GO:0043565(molecular_function:sequence-specific DNA binding); GO:0001709(biological_process:cell fate determination); GO:0000122(biological_process:negative regulation of transcription from RNA polymerase II promoter); GO:0003700(molecular_function:transcription factor activity, sequence-specific DNA binding); GO:0005634(cellular_component:nucleus); GO:0030154(biological_process:cell differentiat…	K03211	ETV6_7, yan	map04320(Dorso-ventral axis formation); map05202(Transcriptional misregulation in cancer); map04013(MAPK signaling pathway - fly)	ENOG4111K4J(K:Transcription)	ENOG4111K4J(Ets domain transcription factor)	sp|Q01842|POK_DROME(Ets DNA-binding protein pokkuri OS=Drosophila melanogaster OX=7227 GN=aop PE=1 SV=2)	PF00178(Ets:Ets-domain); PF02198(SAM_PNT:Sterile alpha motif (SAM)/Pointed domain)
TRINITY_DN31527_c0_g1	esg	protein snail homolog Sna-like [Anoplophora glabripennis]	1.15	0.94	0.58	1.34	0.86	1.36	3.08	1.55	2.26	1.84	0.33	0.52	0.89	1.1867	2.2967	0.8967	GO:0006355(biological_process:regulation of transcription, DNA-templated); GO:0000978(molecular_function:RNA polymerase II core promoter proximal region sequence-specific DNA binding); GO:0000981(molecular_function:RNA polymerase II transcription factor activity, sequence-specific DNA binding)	K05706	SNAI2, SLUG	map04520(Adherens junction); map04390(Hippo signaling pathway)	ENOG41106JS(S:Function unknown)	ENOG41106JS(snail homolog)	sp|P31508|ESCA_APIME(Escargot/snail protein homolog (Fragment) OS=Apis mellifera OX=7460 PE=3 SV=1)	PF00096(zf-C2H2:Zinc finger, C2H2 type); PF13894(zf-C2H2_4:C2H2-type zinc finger); PF13465(zf-H2C2_2:Zinc-finger double domain); PF12171(zf-C2H2_jaz:Zinc-finger double-stranded RNA-binding); PF13912(zf-C2H2_6:C2H2-type zinc finger); PF16278(zf-C2HE:C2HE / C2H2 / C2HC zinc-binding finger)
TRINITY_DN40876_c0_g1	dysf	Protein single-minded-like Protein [Tribolium castaneum]	0.33	0.09	0.08	0.34	0	0.26	0.29	0.19	0.87	0	0.08	0.2	0.1667	0.2	0.45	0.0933	GO:0046983(molecular_function:protein dimerization activity); GO:0006357(biological_process:regulation of transcription from RNA polymerase II promoter); GO:0000977(molecular_function:RNA polymerase II regulatory region sequence-specific DNA binding); GO:0000981(molecular_function:RNA polymerase II transcription factor activity, sequence-specific DNA binding)				ENOG4110GBU(K:Transcription)	ENOG4110GBU(neuronal PAS domain protein 4)	sp|Q8IUM7|NPAS4_HUMAN(Neuronal PAS domain-containing protein 4 OS=Homo sapiens OX=9606 GN=NPAS4 PE=1 SV=1)	PF14598(PAS_11:PAS domain); PF00010(HLH:Helix-loop-helix DNA-binding domain)
TRINITY_DN614_c0_g1	mys	integrin beta-PS isoform X2 [Anoplophora glabripennis]	75.84	81.09	81.04	60.32	76.22	61.18	69.06	67.54	66.12	54.93	55.64	44.33	79.3233	65.9067	67.5733	51.6333		K05719	ITGB1, CD29	map05140(Leishmaniasis); map05145(Toxoplasmosis); map04015(Rap1 signaling pathway); map04810(Regulation of actin cytoskeleton); map05131(Shigellosis); map05130(Pathogenic Escherichia coli infection); map05133(Pertussis); map04530(Tight junction); map05222(Small cell lung cancer); map04514(Cell adhesion molecules (CAMs)); map05205(Proteoglycans in cancer); map04510(Focal adhesion); map04512(ECM-re…	ENOG410XP60(U:Intracellular trafficking, secretion, and vesicular transport)	ENOG410XP60(integrin, beta)	sp|P11584|ITBX_DROME(Integrin beta-PS OS=Drosophila melanogaster OX=7227 GN=mys PE=1 SV=3)	PF00362(Integrin_beta:Integrin beta chain VWA domain); PF08725(Integrin_b_cyt:Integrin beta cytoplasmic domain); PF07965(Integrin_B_tail:Integrin beta tail domain); PF07974(EGF_2:EGF-like domain); PF17205(PSI_integrin:Integrin plexin domain); PF18372(I-EGF_1:Integrin beta epidermal growth factor like domain 1)
TRINITY_DN851_c0_g1	stac	protein unc-13 homolog 4B isoform X3 [Anoplophora glabripennis]	25.11	21.55	19.62	20.08	24.66	21.7	29.86	33.31	22.34	29.81	17.83	23.26	22.0933	22.1467	28.5033	23.6333	GO:0016620(molecular_function:oxidoreductase activity, acting on the aldehyde or oxo group of donors, NAD or NADP as acceptor)	K15621	BAIAP3	map05202(Transcriptional misregulation in cancer)	ENOG4110BGD(S:Function unknown); ENOG410Z3Q9(S:Function unknown)	ENOG4110BGD(C2 domain); ENOG410Z3Q9(BAI1-associated protein 3)	sp|Q9VBY8|UN13B_DROME(Protein unc-13 homolog 4B OS=Drosophila melanogaster OX=7227 GN=stac PE=1 SV=5)	PF00168(C2:C2 domain); PF06292(MUN:MUN domain)
TRINITY_DN9641_c1_g5	CG13196	uncharacterized protein LOC108913263 [Anoplophora glabripennis]	0.53	0.28	0.24	1.1	0.25	0.4	0	0.18	0	0.28	0.08	0.15	0.35	0.5833	0.06	0.17	GO:0016021(cellular_component:integral component of membrane)				ENOG4111EZ7(S:Function unknown)	ENOG4111EZ7(Zona pellucida-like domain)
TRINITY_DN147_c0_g1	yki	transcriptional coactivator YAP1-A isoform X1 [Anoplophora glabripennis]	64.78	91.7	53.07	71.13	51.33	72.83	73.51	89.34	76.08	70.75	77.44	91.66	69.85	65.0967	79.6433	79.95		K16687	YAP1, Yki	map04392(Hippo signaling pathway -multiple species); map04390(Hippo signaling pathway); map04391(Hippo signaling pathway - fly)	COG5021(O:Posttranslational modification, protein turnover, chaperones)	COG5021(ubiquitin protein ligase)	sp|Q1L8J7|YAP1_DANRE(Transcriptional coactivator YAP1 OS=Danio rerio OX=7955 GN=yap1 PE=2 SV=2)	PF00397(WW:WW domain)
TRINITY_DN2082_c0_g1	aPKC	atypical protein kinase C [Anoplophora glabripennis]	1.88	2.23	2.65	4.33	2.18	4.35	3.32	7.3	1.88	2.55	4.02	1.89	2.2533	3.62	4.1667	2.82	GO:0004698(molecular_function:calcium-dependent protein kinase C activity); GO:0007163(biological_process:establishment or maintenance of cell polarity); GO:0005524(molecular_function:ATP binding); GO:0035556(biological_process:intracellular signal transduction); GO:0106311(deleted:old GO); GO:0106310(deleted:old GO)	K06069	PRKCI	map04390(Hippo signaling pathway); map04391(Hippo signaling pathway - fly); map04015(Rap1 signaling pathway); map04910(Insulin signaling pathway); map04530(Tight junction); map04144(Endocytosis); map04611(Platelet activation)	ENOG410ZMG2(T:Signal transduction mechanisms)	ENOG410ZMG2(protein kinase c)	sp|A1Z9X0|APKC_DROME(Atypical protein kinase C OS=Drosophila melanogaster OX=7227 GN=aPKC PE=1 SV=1)	PF00069(Pkinase:Protein kinase domain); PF07714(PK_Tyr_Ser-Thr:Protein tyrosine and serine/threonine kinase); PF00130(C1_1:Phorbol esters/diacylglycerol binding domain (C1 domain)); PF00564(PB1:PB1 domain); PF00433(Pkinase_C:Protein kinase C terminal domain); PF14531(Kinase-like:Kinase-like)
TRINITY_DN105_c0_g1	rhoA	ras-like GTP-binding protein Rho1 [Anoplophora glabripennis]	246.56	348.11	277.76	392.89	410.76	345.77	417.37	332.71	378.65	362.03	416.64	351.78	290.81	383.14	376.243	376.817	GO:0005856(cellular_component:cytoskeleton); GO:0007015(biological_process:actin filament organization); GO:0008360(biological_process:regulation of cell shape); GO:0007264(biological_process:small GTPase mediated signal transduction); GO:0043231(cellular_component:intracellular membrane-bounded organelle); GO:0042995(cellular_component:cell projection); GO:0005886(cellular_component:plasma membr…	K04513	RHOA	map05210(Colorectal cancer); map05418(Fluid shear stress and atherosclerosis); map05206(MicroRNAs in cancer); map04015(Rap1 signaling pathway); map04014(Ras signaling pathway); map04350(TGF-beta signaling pathway); map04270(Vascular smooth muscle contraction); map04022(cGMP-PKG signaling pathway); map04072(Phospholipase D signaling pathway); map04071(Sphingolipid signaling pathway); map05203(Vira…	COG1100(S:Function unknown)	COG1100(GTP-binding Protein)	sp|P48148|RHO1_DROME(Ras-like GTP-binding protein Rho1 OS=Drosophila melanogaster OX=7227 GN=Rho1 PE=1 SV=1)	PF00071(Ras:Ras family); PF08477(Roc:Ras of Complex, Roc, domain of DAPkinase); PF00025(Arf:ADP-ribosylation factor family); PF00009(GTP_EFTU:Elongation factor Tu GTP binding domain)
TRINITY_DN17347_c0_g1	shrb	charged multivesicular body protein 4c-like [Anoplophora glabripennis]	36.48	39.81	52.61	82.36	68.79	76.24	76.63	83.45	65.82	109.37	92.93	69.82	42.9667	75.7967	75.3	90.7067	GO:0007034(biological_process:vacuolar transport)	K12194	CHMP4A_B, SNF7, VPS32A_B	map04144(Endocytosis)	ENOG410YE9I(U:Intracellular trafficking, secretion, and vesicular transport)	ENOG410YE9I(Charged multivesicular body protein)	sp|Q6IQ73|CHM4C_DANRE(Charged multivesicular body protein 4c OS=Danio rerio OX=7955 GN=chmp4c PE=2 SV=1)	PF03357(Snf7:Snf7)
TRINITY_DN1109_c0_g1	yrt	band 4.1-like protein 5 isoform X2 [Anoplophora glabripennis]	14.76	19.58	25.14	24.59	24.16	17.28	31.17	22.36	21.78	21.32	24.61	12.92	19.8267	22.01	25.1033	19.6167	GO:0005856(cellular_component:cytoskeleton); GO:0005912(cellular_component:adherens junction); GO:0030054(cellular_component:cell junction); GO:0008092(molecular_function:cytoskeletal protein binding)	K23963	EPB41L5		ENOG410XRFC(S:Function unknown); ENOG410XSWH(S:Function unknown)	ENOG410XRFC(erythrocyte membrane protein band 4.1 like 5); ENOG410XSWH(FERM domain containing)	sp|Q58CU2|E41L5_BOVIN(Band 4.1-like protein 5 OS=Bos taurus OX=9913 GN=EPB41L5 PE=1 SV=1)	PF09380(FERM_C:FERM C-terminal PH-like domain); PF00373(FERM_M:FERM central domain); PF09379(FERM_N:FERM N-terminal domain); PF08736(FA:FERM adjacent (FA))
TRINITY_DN85_c0_g1	scrib	protein lap4 [Anoplophora glabripennis]	24.85	27.31	38.85	54.98	45.33	55.26	58.4	75.42	74.87	52.86	45.98	33.68	30.3367	51.8567	69.5633	44.1733		K16175	SCRIB	map04530(Tight junction); map05203(Viral carcinogenesis); map04390(Hippo signaling pathway); map04391(Hippo signaling pathway - fly)	COG4886(S:Function unknown)	COG4886(leucine Rich Repeat)	sp|Q7KRY7|SCRIB_DROME(Protein lap4 OS=Drosophila melanogaster OX=7227 GN=scrib PE=1 SV=1)	PF00595(PDZ:PDZ domain); PF13855(LRR_8:Leucine rich repeat); PF17820(PDZ_6:PDZ domain); PF12799(LRR_4:Leucine Rich repeats (2 copies)); PF13180(PDZ_2:PDZ domain); PF14580(LRR_9:Leucine-rich repeat)
TRINITY_DN8100_c0_g1	serp	uncharacterized protein LOC108904406 [Anoplophora glabripennis]	848.56	864.36	238.59	331.89	274.59	426.84	338.06	174.96	438.32	189.75	261.68	246.55	650.503	344.44	317.113	232.66	GO:0004099(molecular_function:chitin deacetylase activity); GO:0016810(molecular_function:hydrolase activity, acting on carbon-nitrogen (but not peptide) bonds); GO:0005576(cellular_component:extracellular region); GO:0005975(biological_process:carbohydrate metabolic process); GO:0008061(molecular_function:chitin binding)				ENOG410XX7G(S:Function unknown)	ENOG410XX7G(chitin deacetylase activity)	sp|H9J9M0|CDA1_BOMMO(Chitin deacetylase 1 OS=Bombyx mori OX=7091 GN=CDA1 PE=1 SV=1)	PF01607(CBM_14:Chitin binding Peritrophin-A domain); PF00057(Ldl_recept_a:Low-density lipoprotein receptor domain class A); PF01522(Polysacc_deac_1:Polysaccharide deacetylase)
TRINITY_DN3273_c0_g1	verm	chitin deacetylase 2 isoform A precursor [Monochamus alternatus]	578.22	730.91	192.06	214.86	199.72	306.52	194.23	140.51	253.7	91.37	125.82	97.17	500.397	240.367	196.147	104.787	GO:0004099(molecular_function:chitin deacetylase activity); GO:0003824(molecular_function:catalytic activity); GO:0005576(cellular_component:extracellular region); GO:0005975(biological_process:carbohydrate metabolic process); GO:0008061(molecular_function:chitin binding)				ENOG410XX7G(S:Function unknown)	ENOG410XX7G(chitin deacetylase activity)	sp|H9J9M0|CDA1_BOMMO(Chitin deacetylase 1 OS=Bombyx mori OX=7091 GN=CDA1 PE=1 SV=1)	PF00057(Ldl_recept_a:Low-density lipoprotein receptor domain class A)
TRINITY_DN2888_c0_g1	dumpy	hypothetical protein TcasGA2_TC011986 [Tribolium castaneum]	4.43	2.53	9	14.19	11.07	12.97	24.97	11.29	21.75	8.57	12.2	5.36	5.32	12.7433	19.3367	8.71	GO:0016021(cellular_component:integral component of membrane); GO:0005509(molecular_function:calcium ion binding)				ENOG410XSTY(S:Function unknown); ENOG410XP6K(S:Function unknown)	ENOG410XSTY(Latent transforming growth factor beta binding protein 2); ENOG410XP6K(Notch ligand involved in the mediation of Notch signaling (By similarity))	sp|A2AJ76|HMCN2_MOUSE(Hemicentin-2 OS=Mus musculus OX=10090 GN=Hmcn2 PE=1 SV=1)	PF12947(EGF_3:EGF domain); PF07645(EGF_CA:Calcium-binding EGF domain); PF12662(cEGF:Complement Clr-like EGF-like); PF00008(EGF:EGF-like domain)
TRINITY_DN3972_c0_g1	obst-A	protein obstructor-E [Anoplophora glabripennis]	611.06	632.96	130.33	140.71	156.22	209.7	138.55	57.08	194.08	89.22	126.6	139.36	458.117	168.877	129.903	118.393	GO:0005576(cellular_component:extracellular region); GO:0008061(molecular_function:chitin binding)				ENOG410ZSCN(S:Function unknown)	ENOG410ZSCN(Cuticular protein analogous to peritrophins 3-A1)	sp|Q9VMM6|OBSTE_DROME(Protein obstructor-E OS=Drosophila melanogaster OX=7227 GN=obst-E PE=2 SV=2)	PF01607(CBM_14:Chitin binding Peritrophin-A domain)
TRINITY_DN17478_c0_g4	obst-B	protein obstructor-E [Anoplophora glabripennis]	343.11	109.51	171.54	259.94	195.09	298.48	109.78	64.56	188.44	33.1	54.04	70.57	208.053	251.17	120.927	52.57	GO:0005576(cellular_component:extracellular region); GO:0008061(molecular_function:chitin binding)				ENOG4111EXD(S:Function unknown)	ENOG4111EXD(chitin binding)	sp|Q9VMM6|OBSTE_DROME(Protein obstructor-E OS=Drosophila melanogaster OX=7227 GN=obst-E PE=2 SV=2)	PF01607(CBM_14:Chitin binding Peritrophin-A domain)
TRINITY_DN495_c0_g1	obst-E1	protein obstructor-E-like [Anoplophora glabripennis]	244.13	1228.38	33.8	46.76	47.49	69.96	62.13	35.85	55.63	30.7	43.32	40.68	502.103	54.7367	51.2033	38.2333	GO:0005576(cellular_component:extracellular region); GO:0008061(molecular_function:chitin binding)				ENOG410ZKXC(S:Function unknown)	ENOG410ZKXC(Chitin binding Peritrophin-A domain)	sp|O76217|PE1_ANOGA(Peritrophin-1 OS=Anopheles gambiae OX=7165 GN=Aper1 PE=2 SV=2)	PF01607(CBM_14:Chitin binding Peritrophin-A domain)
TRINITY_DN5182_c0_g1	obst-E2	protein obstructor-E-like [Anoplophora glabripennis]	570.16	218.71	185.05	169.87	129.3	229.64	113.25	184.82	241.4	113.03	60.43	151.96	324.64	176.27	179.823	108.473	GO:0016021(cellular_component:integral component of membrane); GO:0005576(cellular_component:extracellular region); GO:0008061(molecular_function:chitin binding)				ENOG4111HJZ(S:Function unknown)	ENOG4111HJZ(cuticular protein analogous to peritrophins 3-E)	sp|Q9VMM6|OBSTE_DROME(Protein obstructor-E OS=Drosophila melanogaster OX=7227 GN=obst-E PE=2 SV=2)	PF01607(CBM_14:Chitin binding Peritrophin-A domain)
TRINITY_DN7647_c0_g1	uif	PREDICTED: LOW QUALITY PROTEIN: sushi, von Willebrand factor type A, EGF and pentraxin domain-containing protein 1 [Aethina tumida]	15.11	7	12.34	13	18.11	18.94	10.49	12.8	27.39	12.96	12.69	32.24	11.4833	16.6833	16.8933	19.2967	GO:0016021(cellular_component:integral component of membrane); GO:0005509(molecular_function:calcium ion binding); GO:0008236(molecular_function:serine-type peptidase activity)				ENOG410XP6K(S:Function unknown); COG5640(O:Posttranslational modification, protein turnover, chaperones)	ENOG410XP6K(Notch ligand involved in the mediation of Notch signaling (By similarity)); COG5640(protease)	sp|Q7Z407|CSMD3_HUMAN(CUB and sushi domain-containing protein 3 OS=Homo sapiens OX=9606 GN=CSMD3 PE=2 SV=3)	PF07699(Ephrin_rec_like:Tyrosine-protein kinase ephrin type A/B receptor-like); PF00008(EGF:EGF-like domain); PF00431(CUB:CUB domain); PF00084(Sushi:Sushi repeat (SCR repeat)); PF12661(hEGF:Human growth factor-like EGF); PF02494(HYR:HYR domain); PF00754(F5_F8_type_C:F5/8 type C domain); PF13385(Laminin_G_3:Concanavalin A-like lectin/glucanases superfamily); PF00057(Ldl_recept_a:Low-density lipopr…
TRINITY_DN583_c0_g1	cut	homeobox protein cut isoform X3 [Anoplophora glabripennis]	1.33	1.67	3.55	6.46	2.38	1.67	8.28	18.21	2.51	5.68	8.01	6.77	2.1833	3.5033	9.6667	6.82		K09313	CUTL		ENOG410XPKP(K:Transcription); ENOG410YA18(K:Transcription)	ENOG410XPKP(Cut-like homeobox); ENOG410YA18(Homeobox domain)	sp|P10180|CUT_DROME(Homeobox protein cut OS=Drosophila melanogaster OX=7227 GN=ct PE=1 SV=1)	PF02376(CUT:CUT domain); PF00046(Homeodomain:Homeodomain); PF05920(Homeobox_KN:Homeobox KN domain)
TRINITY_DN2390_c0_g1	ems	homeotic protein empty spiracles isoform X1 [Anoplophora glabripennis]	5.8	14.44	1.4	2.94	1.98	3.99	2.33	1.94	13.33	2.14	3.55	1.27	7.2133	2.97	5.8667	2.32	GO:0007420(biological_process:brain development); GO:0030182(biological_process:neuron differentiation); GO:0005634(cellular_component:nucleus); GO:0006357(biological_process:regulation of transcription from RNA polymerase II promoter); GO:0000978(molecular_function:RNA polymerase II core promoter proximal region sequence-specific DNA binding); GO:0000981(molecular_function:RNA polymerase II tran…	K09317	EMX		ENOG4111SRW(K:Transcription)	ENOG4111SRW(homeobox)	sp|P18488|EMS_DROME(Homeotic protein empty spiracles OS=Drosophila melanogaster OX=7227 GN=ems PE=2 SV=2)	PF00046(Homeodomain:Homeodomain)
TRINITY_DN1008_c0_g1	mmp1	matrix metalloproteinase-14 isoform X3 [Anoplophora glabripennis]	60.25	174.45	16.45	18.1	4.85	15.73	8.57	13.43	11.37	12.5	21.5	11.91	83.7167	12.8933	11.1233	15.3033	GO:0004222(molecular_function:metalloendopeptidase activity); GO:0008270(molecular_function:zinc ion binding); GO:0031012(cellular_component:extracellular matrix)	K07763	MMP14	map04912(GnRH signaling pathway); map04668(TNF signaling pathway)	ENOG410XQ5D(O:Posttranslational modification, protein turnover, chaperones)	ENOG410XQ5D(matrix metallopeptidase)	sp|P53690|MMP14_MOUSE(Matrix metalloproteinase-14 OS=Mus musculus OX=10090 GN=Mmp14 PE=2 SV=3)	PF00045(Hemopexin:Hemopexin); PF00413(Peptidase_M10:Matrixin); PF01471(PG_binding_1:Putative peptidoglycan binding domain)
TRINITY_DN17737_c0_g1	mmp2	matrix metalloproteinase-2-like isoform X1 [Anoplophora glabripennis]	16.9	7.29	31.61	39.75	85.76	45.99	39.59	14.14	39.67	28.03	46.2	18.48	18.6	57.1667	31.1333	30.9033	GO:0004222(molecular_function:metalloendopeptidase activity); GO:0005615(cellular_component:extracellular space); GO:0030574(biological_process:collagen catabolic process); GO:0031012(cellular_component:extracellular matrix); GO:0030198(biological_process:extracellular matrix organization); GO:0008270(molecular_function:zinc ion binding)	K07997;K08002	MMP17;MMP24		ENOG410XQ5D(O:Posttranslational modification, protein turnover, chaperones)	ENOG410XQ5D(matrix metallopeptidase)	sp|P50281|MMP14_HUMAN(Matrix metalloproteinase-14 OS=Homo sapiens OX=9606 GN=MMP14 PE=1 SV=3)	PF00413(Peptidase_M10:Matrixin); PF00045(Hemopexin:Hemopexin)
TRINITY_DN6818_c0_g1	exd	extradenticle protein [Monochamus alternatus]	46.06	67.57	47.4	62.11	47.46	50.14	61.8	72.71	59.21	70.43	70.44	69.73	53.6767	53.2367	64.5733	70.2	GO:0003700(molecular_function:transcription factor activity, sequence-specific DNA binding); GO:0005634(cellular_component:nucleus); GO:0000981(molecular_function:RNA polymerase II transcription factor activity, sequence-specific DNA binding); GO:0003677(molecular_function:DNA binding)	K09355	PBX1	map05202(Transcriptional misregulation in cancer)	ENOG410XRVF(K:Transcription)	ENOG410XRVF(Pre-B-cell leukemia homeobox)	sp|Q7PMT1|EXD_ANOGA(Homeobox protein extradenticle OS=Anopheles gambiae OX=7165 GN=exd PE=3 SV=2)	PF03792(PBC:PBC domain); PF00046(Homeodomain:Homeodomain); PF05920(Homeobox_KN:Homeobox KN domain); PF15967(Nucleoporin_FG2:Nucleoporin FG repeated region)
TRINITY_DN40219_c0_g1	ubx	homeobox protein abdominal-A homolog isoform X1 [Anoplophora glabripennis]	0.04	0	0.18	0.61	0.53	0.32	0.56	0.29	0.43	0.29	0.41	0.27	0.0733	0.4867	0.4267	0.3233		K09307	HOX_7		ENOG410ZTBY(K:Transcription)	ENOG410ZTBY(homeobox)	sp|Q07961|ABDA_TRICA(Homeobox protein abdominal-A homolog OS=Tribolium castaneum OX=7070 GN=ABD-A PE=2 SV=2)	PF00046(Homeodomain:Homeodomain); PF12407(Abdominal-A:Homeobox protein)
TRINITY_DN1431_c0_g1	fzr	fizzy-related protein homolog [Anoplophora glabripennis]	3.6	4.22	12.71	14.32	13.83	17.15	13.53	11.67	10.89	16.91	9.55	10.5	6.8433	15.1	12.03	12.32	GO:0031145(biological_process:anaphase-promoting complex-dependent catabolic process); GO:1905786(biological_process:positive regulation of anaphase-promoting complex-dependent catabolic process); GO:0097027(molecular_function:ubiquitin-protein transferase activator activity); GO:1904668(biological_process:positive regulation of ubiquitin protein ligase activity); GO:0010997(molecular_function:an…	K03364	CDH1, FZR1	map04110(Cell cycle); map04120(Ubiquitin mediated proteolysis); map04914(Progesterone-mediated oocyte maturation)	ENOG410XQ8I(D:Cell cycle control, cell division, chromosome partitioning)	ENOG410XQ8I(Cell division cycle 20)	sp|Q9R1K5|FZR1_MOUSE(Fizzy-related protein homolog OS=Mus musculus OX=10090 GN=Fzr1 PE=1 SV=1)	PF00400(WD40:WD domain, G-beta repeat); PF12894(ANAPC4_WD40:Anaphase-promoting complex subunit 4 WD40 domain)
TRINITY_DN4194_c0_g1	AdamTS-B	PREDICTED: A disintegrin and metalloproteinase with thrombospondin motifs 7 isoform X1 [Tribolium castaneum]	1.83	0.55	9.08	4.51	3.54	6	5.3	5.95	14.99	2.58	3.68	3.82	3.82	4.6833	8.7467	3.36	GO:0004222(molecular_function:metalloendopeptidase activity); GO:0007229(biological_process:integrin-mediated signaling pathway); GO:0031012(cellular_component:extracellular matrix); GO:0005576(cellular_component:extracellular region); GO:0030198(biological_process:extracellular matrix organization); GO:0046872(molecular_function:metal ion binding)				ENOG410XPKZ(S:Function unknown)	ENOG410XPKZ(ADAM metallopeptidase with thrombospondin type 1, motif)	sp|Q9UKP4|ATS7_HUMAN(A disintegrin and metalloproteinase with thrombospondin motifs 7 OS=Homo sapiens OX=9606 GN=ADAMTS7 PE=1 SV=2)	PF01562(Pep_M12B_propep:Reprolysin family propeptide); PF01421(Reprolysin:Reprolysin (M12B) family zinc metalloprotease); PF05986(ADAM_spacer1:ADAM-TS Spacer 1); PF19030(TSP1_ADAMTS:Thrombospondin type 1 domain); PF17771(ADAM_CR_2:ADAM cysteine-rich domain); PF13688(Reprolysin_5:Metallo-peptidase family M12); PF13582(Reprolysin_3:Metallo-peptidase family M12B Reprolysin-like); PF00090(TSP_1:Throm…
