## Supplemental Table 2 for "The entry of pinewood nematode is linked to programmed tracheal development of vector beetles"

### Sheet: Insect_Hormone
gene_id	KO_name	nr_description	PAE1_1	PAE1_2	PAE1_3	PAE3_1	PAE3_2	PAE3_3	PAE5_1	PAE5_2	PAE5_3	PAE7_1	PAE7_2	PAE7_3	PAE1	PAE3	PAE5	PAE7	go	KO_id	paths	cog	cog_description	swissprot	pfam
TRINITY_DN14582_c0_g2	FPPP	4-nitrophenylphosphatase-like [Anoplophora glabripennis]	1.69	1.96	9.67	15.5	9.46	9.63	43.74	64.8	7.6	37.92	26.11	24	4.44	11.53	38.7133	29.3433		K21013	map00981(Insect hormone biosynthesis)	COG0647(G:Carbohydrate transport and metabolism)	COG0647(Hydrolase)	sp|Q00472|PNPP_SCHPO(4-nitrophenylphosphatase OS=Schizosaccharomyces pombe (strain 972 / ATCC 24843) OX=284812 GN=pho2 PE=4 SV=2)	PF13344(Hydrolase_6:Haloacid dehalogenase-like hydrolase); PF13242(Hydrolase_like:HAD-hyrolase-like); PF00702(Hydrolase:haloacid dehalogenase-like hydrolase)
TRINITY_DN14274_c0_g1	FOHSDR	farnesol dehydrogenase [Anoplophora glabripennis]	26.07	45.28	92.12	174.1	94.61	49.43	86.06	387.72	88.63	109.7	248.35	422.01	54.49	106.047	187.47	260.02	GO:0016491(molecular_function:oxidoreductase activity)	K15890	map00981(Insect hormone biosynthesis); map00900(Terpenoid backbone biosynthesis)	COG4221(S:Function unknown)	COG4221(serine 3-dehydrogenase activity)	sp|D2WKD9|SDR1_AEDAE(Farnesol dehydrogenase OS=Aedes aegypti OX=7159 GN=SDR-1 PE=1 SV=2)	PF00106(adh_short:short chain dehydrogenase); PF13561(adh_short_C2:Enoyl-(Acyl carrier protein) reductase); PF08659(KR:KR domain); PF13460(NAD_binding_10:NAD(P)H-binding)
TRINITY_DN16155_c0_g1	FOHSDR	farnesol dehydrogenase-like [Anoplophora glabripennis]	9.49	12.77	71.09	186.16	88.21	84.72	211.57	229.79	86.93	166.43	92.33	130.44	31.1167	119.697	176.097	129.733	GO:0016491(molecular_function:oxidoreductase activity)	K15890	map00981(Insect hormone biosynthesis); map00900(Terpenoid backbone biosynthesis)	COG4221(S:Function unknown)	COG4221(serine 3-dehydrogenase activity)	sp|D2WKD9|SDR1_AEDAE(Farnesol dehydrogenase OS=Aedes aegypti OX=7159 GN=SDR-1 PE=1 SV=2)	PF00106(adh_short:short chain dehydrogenase); PF13561(adh_short_C2:Enoyl-(Acyl carrier protein) reductase); PF08659(KR:KR domain); PF13460(NAD_binding_10:NAD(P)H-binding)
TRINITY_DN8073_c1_g1	FOHSDR	farnesol dehydrogenase isoform X1 [Anoplophora glabripennis]	0.08	0	0	0.47	0.09	0.08	0.72	0	0.81	0	3.1	0.55	0.0267	0.2133	0.51	1.2167	GO:0016491(molecular_function:oxidoreductase activity)	K15890	map00981(Insect hormone biosynthesis); map00900(Terpenoid backbone biosynthesis)	COG4221(S:Function unknown)	COG4221(serine 3-dehydrogenase activity)	sp|D2WKD9|SDR1_AEDAE(Farnesol dehydrogenase OS=Aedes aegypti OX=7159 GN=SDR-1 PE=1 SV=2)	PF00106(adh_short:short chain dehydrogenase); PF13561(adh_short_C2:Enoyl-(Acyl carrier protein) reductase); PF08659(KR:KR domain); PF13460(NAD_binding_10:NAD(P)H-binding); PF01370(Epimerase:NAD dependent epimerase/dehydratase family)
TRINITY_DN5973_c0_g1	FOHSDR	farnesol dehydrogenase-like [Anoplophora glabripennis]	9.33	9.05	216.28	700.3	89.71	165.46	697.89	1083.11	168.14	366.41	750.74	973.63	78.22	318.49	649.713	696.927	GO:0016491(molecular_function:oxidoreductase activity)	K15890	map00981(Insect hormone biosynthesis); map00900(Terpenoid backbone biosynthesis)	COG4221(S:Function unknown)	COG4221(serine 3-dehydrogenase activity)	sp|D2WKD9|SDR1_AEDAE(Farnesol dehydrogenase OS=Aedes aegypti OX=7159 GN=SDR-1 PE=1 SV=2)	PF00106(adh_short:short chain dehydrogenase); PF13561(adh_short_C2:Enoyl-(Acyl carrier protein) reductase); PF08659(KR:KR domain); PF13460(NAD_binding_10:NAD(P)H-binding); PF01370(Epimerase:NAD dependent epimerase/dehydratase family)
TRINITY_DN53820_c0_g2	FOHSDR	farnesol dehydrogenase-like [Anoplophora glabripennis]	1.62	0.79	17.75	81.77	1.96	3.44	107.36	250.44	2.22	82.04	199.9	99.08	6.72	29.0567	120.007	127.007	GO:0016491(molecular_function:oxidoreductase activity)	K15890	map00981(Insect hormone biosynthesis); map00900(Terpenoid backbone biosynthesis)	COG4221(S:Function unknown)	COG4221(serine 3-dehydrogenase activity)	sp|D2WKD9|SDR1_AEDAE(Farnesol dehydrogenase OS=Aedes aegypti OX=7159 GN=SDR-1 PE=1 SV=2)	PF00106(adh_short:short chain dehydrogenase); PF13561(adh_short_C2:Enoyl-(Acyl carrier protein) reductase); PF08659(KR:KR domain); PF13460(NAD_binding_10:NAD(P)H-binding); PF01370(Epimerase:NAD dependent epimerase/dehydratase family)
TRINITY_DN382_c0_g2	FOHSDR	farnesol dehydrogenase [Agrilus planipennis]	0	0.07	0.37	0.42	0.22	0.83	0.82	0.74	0.56	0.33	0.5	0.81	0.1467	0.49	0.7067	0.5467	GO:0016491(molecular_function:oxidoreductase activity)	K15890	map00981(Insect hormone biosynthesis); map00900(Terpenoid backbone biosynthesis)	COG4221(S:Function unknown)	COG4221(serine 3-dehydrogenase activity)	sp|D2WKD9|SDR1_AEDAE(Farnesol dehydrogenase OS=Aedes aegypti OX=7159 GN=SDR-1 PE=1 SV=2)	PF00106(adh_short:short chain dehydrogenase); PF13561(adh_short_C2:Enoyl-(Acyl carrier protein) reductase); PF08659(KR:KR domain); PF01370(Epimerase:NAD dependent epimerase/dehydratase family); PF13460(NAD_binding_10:NAD(P)H-binding); PF16363(GDP_Man_Dehyd:GDP-mannose 4,6 dehydratase)
TRINITY_DN1240_c0_g3	FOHSDR	farnesol dehydrogenase-like [Anoplophora glabripennis]	13.09	5.71	91.7	257.57	149.53	137.73	101.13	80.82	408.07	266.12	432.47	139.99	36.8333	181.61	196.673	279.527	GO:0016491(molecular_function:oxidoreductase activity)	K15890	map00981(Insect hormone biosynthesis); map00900(Terpenoid backbone biosynthesis)	COG4221(S:Function unknown)	COG4221(serine 3-dehydrogenase activity)	sp|D2WKD9|SDR1_AEDAE(Farnesol dehydrogenase OS=Aedes aegypti OX=7159 GN=SDR-1 PE=1 SV=2)	PF00106(adh_short:short chain dehydrogenase); PF13561(adh_short_C2:Enoyl-(Acyl carrier protein) reductase); PF08659(KR:KR domain); PF13460(NAD_binding_10:NAD(P)H-binding); PF01370(Epimerase:NAD dependent epimerase/dehydratase family)
TRINITY_DN648_c0_g1	FOHSDR	farnesol dehydrogenase isoform X2 [Anoplophora glabripennis]	7.87	11.41	15.2	47.66	14.8	62.3	55.83	27.59	59.08	83.21	104.94	31.51	11.4933	41.5867	47.5	73.22	GO:0016491(molecular_function:oxidoreductase activity)	K15890	map00981(Insect hormone biosynthesis); map00900(Terpenoid backbone biosynthesis)	COG4221(S:Function unknown)	COG4221(serine 3-dehydrogenase activity)	sp|D2WKD9|SDR1_AEDAE(Farnesol dehydrogenase OS=Aedes aegypti OX=7159 GN=SDR-1 PE=1 SV=2)	PF00106(adh_short:short chain dehydrogenase); PF13561(adh_short_C2:Enoyl-(Acyl carrier protein) reductase); PF08659(KR:KR domain); PF13460(NAD_binding_10:NAD(P)H-binding); PF01370(Epimerase:NAD dependent epimerase/dehydratase family)
TRINITY_DN4464_c0_g1	FOHSDR	uncharacterized protein LOC108914633 [Anoplophora glabripennis]	10.17	6.34	68.26	382.14	72.99	202.49	108.21	55.39	79.42	46.68	117.88	164.13	28.2567	219.207	81.0067	109.563	GO:0016491(molecular_function:oxidoreductase activity)	K15890	map00981(Insect hormone biosynthesis); map00900(Terpenoid backbone biosynthesis)	COG4221(S:Function unknown)	COG4221(serine 3-dehydrogenase activity)	sp|D2WKD9|SDR1_AEDAE(Farnesol dehydrogenase OS=Aedes aegypti OX=7159 GN=SDR-1 PE=1 SV=2)	PF00106(adh_short:short chain dehydrogenase); PF13561(adh_short_C2:Enoyl-(Acyl carrier protein) reductase); PF08659(KR:KR domain); PF13460(NAD_binding_10:NAD(P)H-binding); PF01370(Epimerase:NAD dependent epimerase/dehydratase family)
TRINITY_DN59058_c0_g1	ALDH	aldehyde dehydrogenase, mitochondrial isoform 1 precursor [Mus musculus]	0.34	0.45	2.13	2.1	1.73	1.56	3.21	6.61	6.74	10.95	4.25	7.98	0.9733	1.7967	5.52	7.7267	GO:0048149(biological_process:behavioral response to ethanol); GO:0051287(molecular_function:NAD binding); GO:0050727(biological_process:regulation of inflammatory response); GO:0001889(biological_process:liver development); GO:0110095(biological_process:cellular detoxification of aldehyde); GO:0032496(biological_process:response to lipopolysaccharide); GO:0055093(biological_process:response to h…	K00128	map00310(Lysine degradation); map00561(Glycerolipid metabolism); map00280(Valine, leucine and isoleucine degradation); map00981(Insect hormone biosynthesis); map00340(Histidine metabolism); map00330(Arginine and proline metabolism); map00053(Ascorbate and aldarate metabolism); map00380(Tryptophan metabolism); map00010(Glycolysis / Gluconeogenesis); map00620(Pyruvate metabolism); map00071(Fatty ac…	COG1012(C:Energy production and conversion)	COG1012(Dehydrogenase)	sp|P47738|ALDH2_MOUSE(Aldehyde dehydrogenase, mitochondrial OS=Mus musculus OX=10090 GN=Aldh2 PE=1 SV=1)	PF00171(Aldedh:Aldehyde dehydrogenase family)
TRINITY_DN51461_c0_g2	ALDH	aldehyde dehydrogenase family 3 member A2 isoform X3 [Mus musculus]	0	0.02	0.38	0.17	0.1	0.34	0.32	0.69	0.41	2.06	0.32	1.07	0.1333	0.2033	0.4733	1.15	GO:0006631(biological_process:fatty acid metabolic process); GO:0046577(molecular_function:long-chain-alcohol oxidase activity); GO:0005783(cellular_component:endoplasmic reticulum); GO:0043878(molecular_function:glyceraldehyde-3-phosphate dehydrogenase (NAD+) (non-phosphorylating) activity); GO:0006714(biological_process:sesquiterpenoid metabolic process); GO:0000302(biological_process:response …	K00128	map00310(Lysine degradation); map00561(Glycerolipid metabolism); map00280(Valine, leucine and isoleucine degradation); map00981(Insect hormone biosynthesis); map00340(Histidine metabolism); map00330(Arginine and proline metabolism); map00053(Ascorbate and aldarate metabolism); map00380(Tryptophan metabolism); map00010(Glycolysis / Gluconeogenesis); map00620(Pyruvate metabolism); map00071(Fatty ac…	COG1012(C:Energy production and conversion)	COG1012(Dehydrogenase)	sp|P47740|AL3A2_MOUSE(Aldehyde dehydrogenase family 3 member A2 OS=Mus musculus OX=10090 GN=Aldh3a2 PE=1 SV=2)	PF00171(Aldedh:Aldehyde dehydrogenase family)
TRINITY_DN27253_c0_g3	ALDH	aldehyde dehydrogenase, mitochondrial [Anoplophora glabripennis]	59.61	53.39	262.95	344.33	540.75	620.96	446.28	578.37	715.79	504.82	310.12	381.03	125.317	502.013	580.147	398.657	GO:0004029(molecular_function:aldehyde dehydrogenase (NAD) activity); GO:0016620(molecular_function:oxidoreductase activity, acting on the aldehyde or oxo group of donors, NAD or NADP as acceptor)	K00128	map00310(Lysine degradation); map00561(Glycerolipid metabolism); map00280(Valine, leucine and isoleucine degradation); map00981(Insect hormone biosynthesis); map00340(Histidine metabolism); map00330(Arginine and proline metabolism); map00053(Ascorbate and aldarate metabolism); map00380(Tryptophan metabolism); map00010(Glycolysis / Gluconeogenesis); map00620(Pyruvate metabolism); map00071(Fatty ac…	COG1012(C:Energy production and conversion)	COG1012(Dehydrogenase)	sp|Q5RF00|ALDH2_PONAB(Aldehyde dehydrogenase, mitochondrial OS=Pongo abelii OX=9601 GN=ALDH2 PE=2 SV=1)	PF00171(Aldedh:Aldehyde dehydrogenase family)
TRINITY_DN51461_c0_g1	ALDH	aldehyde dehydrogenase family 3 member A2 isoform X1 [Rattus norvegicus]	0	0	0.57	0.2	0.81	0.2	0.11	0.98	1.01	1.41	0.87	1.47	0.19	0.4033	0.7	1.25	GO:0006631(biological_process:fatty acid metabolic process); GO:0046577(molecular_function:long-chain-alcohol oxidase activity); GO:0005783(cellular_component:endoplasmic reticulum); GO:0043878(molecular_function:glyceraldehyde-3-phosphate dehydrogenase (NAD+) (non-phosphorylating) activity); GO:0006714(biological_process:sesquiterpenoid metabolic process); GO:0000302(biological_process:response …	K00128	map00310(Lysine degradation); map00561(Glycerolipid metabolism); map00280(Valine, leucine and isoleucine degradation); map00981(Insect hormone biosynthesis); map00340(Histidine metabolism); map00330(Arginine and proline metabolism); map00053(Ascorbate and aldarate metabolism); map00380(Tryptophan metabolism); map00010(Glycolysis / Gluconeogenesis); map00620(Pyruvate metabolism); map00071(Fatty ac…	COG1012(C:Energy production and conversion)	COG1012(Dehydrogenase)	sp|P47740|AL3A2_MOUSE(Aldehyde dehydrogenase family 3 member A2 OS=Mus musculus OX=10090 GN=Aldh3a2 PE=1 SV=2)	PF00171(Aldedh:Aldehyde dehydrogenase family)
TRINITY_DN2087_c1_g1	ALDH	FALDH2 [Colaphellus bowringi]	7	7.05	36.26	61.36	83.67	91.39	88.79	45.82	84.91	67.32	75.08	53.53	16.77	78.8067	73.1733	65.31	GO:0016021(cellular_component:integral component of membrane); GO:0004028(molecular_function:3-chloroallyl aldehyde dehydrogenase activity); GO:0016620(molecular_function:oxidoreductase activity, acting on the aldehyde or oxo group of donors, NAD or NADP as acceptor); GO:0006081(biological_process:cellular aldehyde metabolic process)	K00128	map00310(Lysine degradation); map00561(Glycerolipid metabolism); map00280(Valine, leucine and isoleucine degradation); map00981(Insect hormone biosynthesis); map00340(Histidine metabolism); map00330(Arginine and proline metabolism); map00053(Ascorbate and aldarate metabolism); map00380(Tryptophan metabolism); map00010(Glycolysis / Gluconeogenesis); map00620(Pyruvate metabolism); map00071(Fatty ac…	COG1012(C:Energy production and conversion)	COG1012(Dehydrogenase)	sp|P11883|AL3A1_RAT(Aldehyde dehydrogenase, dimeric NADP-preferring OS=Rattus norvegicus OX=10116 GN=Aldh3a1 PE=1 SV=3)	PF00171(Aldedh:Aldehyde dehydrogenase family)
TRINITY_DN5737_c0_g2	ALDH	aldehyde dehydrogenase X, mitochondrial [Anoplophora glabripennis]	14.9	15.67	27.24	79.26	65.84	58.92	72.52	80.9	63.53	77.61	77.81	42.67	19.27	68.0067	72.3167	66.03	GO:0016620(molecular_function:oxidoreductase activity, acting on the aldehyde or oxo group of donors, NAD or NADP as acceptor); GO:0004029(molecular_function:aldehyde dehydrogenase (NAD) activity)	K00128	map00310(Lysine degradation); map00561(Glycerolipid metabolism); map00280(Valine, leucine and isoleucine degradation); map00981(Insect hormone biosynthesis); map00340(Histidine metabolism); map00330(Arginine and proline metabolism); map00053(Ascorbate and aldarate metabolism); map00380(Tryptophan metabolism); map00010(Glycolysis / Gluconeogenesis); map00620(Pyruvate metabolism); map00071(Fatty ac…	COG1012(C:Energy production and conversion)	COG1012(Dehydrogenase)	sp|P27463|AL1A1_CHICK(Retinal dehydrogenase 1 OS=Gallus gallus OX=9031 GN=ALDH1A1 PE=2 SV=1)	PF00171(Aldedh:Aldehyde dehydrogenase family)
TRINITY_DN11324_c0_g1	ALDH	aldehyde dehydrogenase family 8 member A1 [Anoplophora glabripennis]	8.64	7.39	10.26	13.75	14.45	28.36	20.02	18.87	20.31	16.61	40.41	20.7	8.7633	18.8533	19.7333	25.9067	GO:0016620(molecular_function:oxidoreductase activity, acting on the aldehyde or oxo group of donors, NAD or NADP as acceptor)	K00128	map00310(Lysine degradation); map00561(Glycerolipid metabolism); map00280(Valine, leucine and isoleucine degradation); map00981(Insect hormone biosynthesis); map00340(Histidine metabolism); map00330(Arginine and proline metabolism); map00053(Ascorbate and aldarate metabolism); map00380(Tryptophan metabolism); map00010(Glycolysis / Gluconeogenesis); map00620(Pyruvate metabolism); map00071(Fatty ac…	COG1012(C:Energy production and conversion)	COG1012(Dehydrogenase)	sp|Q3T1L0|A16A1_RAT(Aldehyde dehydrogenase family 16 member A1 OS=Rattus norvegicus OX=10116 GN=Aldh16a1 PE=2 SV=1)	PF00171(Aldedh:Aldehyde dehydrogenase family); PF07368(DUF1487:Protein of unknown function (DUF1487))
TRINITY_DN8630_c0_g2	ALDH;ALDH3	aldehyde dehydrogenase, dimeric NADP-preferring-like [Anoplophora glabripennis]	0.63	0.45	1.58	7.95	7.17	4.94	19.61	6.32	22.04	15.51	13.1	6.45	0.8867	6.6867	15.99	11.6867	GO:0016021(cellular_component:integral component of membrane); GO:0004028(molecular_function:3-chloroallyl aldehyde dehydrogenase activity); GO:0016620(molecular_function:oxidoreductase activity, acting on the aldehyde or oxo group of donors, NAD or NADP as acceptor); GO:0006081(biological_process:cellular aldehyde metabolic process)	K00128;K00129	map00310(Lysine degradation); map00561(Glycerolipid metabolism); map00280(Valine, leucine and isoleucine degradation); map00981(Insect hormone biosynthesis); map00340(Histidine metabolism); map00980(Metabolism of xenobiotics by cytochrome P450); map00330(Arginine and proline metabolism); map00053(Ascorbate and aldarate metabolism); map00380(Tryptophan metabolism); map00010(Glycolysis / Gluconeoge…	COG1012(C:Energy production and conversion)	COG1012(Dehydrogenase)	sp|Q5RF60|AL3A2_PONAB(Aldehyde dehydrogenase family 3 member A2 OS=Pongo abelii OX=9601 GN=ALDH3A2 PE=2 SV=1)	PF00171(Aldedh:Aldehyde dehydrogenase family)
TRINITY_DN15795_c0_g1	ALDH;ALDH3	aldehyde dehydrogenase, dimeric NADP-preferring-like [Anoplophora glabripennis]	0.34	0.29	1.78	2.22	0.8	1.06	6.56	6.56	0.84	5.24	4.57	3.36	0.8033	1.36	4.6533	4.39	GO:0016021(cellular_component:integral component of membrane); GO:0004028(molecular_function:3-chloroallyl aldehyde dehydrogenase activity); GO:0016620(molecular_function:oxidoreductase activity, acting on the aldehyde or oxo group of donors, NAD or NADP as acceptor); GO:0006081(biological_process:cellular aldehyde metabolic process)	K00128;K00129	map00310(Lysine degradation); map00561(Glycerolipid metabolism); map00280(Valine, leucine and isoleucine degradation); map00981(Insect hormone biosynthesis); map00340(Histidine metabolism); map00980(Metabolism of xenobiotics by cytochrome P450); map00330(Arginine and proline metabolism); map00053(Ascorbate and aldarate metabolism); map00380(Tryptophan metabolism); map00010(Glycolysis / Gluconeoge…	COG1012(C:Energy production and conversion)	COG1012(Dehydrogenase)	sp|Q1JPA0|AL3B1_BOVIN(Aldehyde dehydrogenase family 3 member B1 OS=Bos taurus OX=9913 GN=ALDH3B1 PE=2 SV=1)	PF00171(Aldedh:Aldehyde dehydrogenase family)
TRINITY_DN9888_c0_g1	ALDH;ALDH3	aldehyde dehydrogenase, dimeric NADP-preferring [Anoplophora glabripennis]	9.71	8.42	11.15	36.81	29.13	35.53	40.62	105.8	25.91	77.2	30.89	20.65	9.76	33.8233	57.4433	42.9133	GO:0016021(cellular_component:integral component of membrane); GO:0016620(molecular_function:oxidoreductase activity, acting on the aldehyde or oxo group of donors, NAD or NADP as acceptor); GO:0006081(biological_process:cellular aldehyde metabolic process)	K00128;K00129	map00310(Lysine degradation); map00561(Glycerolipid metabolism); map00982(Drug metabolism - cytochrome P450); map00981(Insect hormone biosynthesis); map00980(Metabolism of xenobiotics by cytochrome P450); map00340(Histidine metabolism); map00330(Arginine and proline metabolism); map00053(Ascorbate and aldarate metabolism); map00380(Tryptophan metabolism); map00010(Glycolysis / Gluconeogenesis); m…	COG1012(C:Energy production and conversion)	COG1012(Dehydrogenase)	sp|P47740|AL3A2_MOUSE(Aldehyde dehydrogenase family 3 member A2 OS=Mus musculus OX=10090 GN=Aldh3a2 PE=1 SV=2)	PF00171(Aldedh:Aldehyde dehydrogenase family)
TRINITY_DN6715_c0_g1	JHEH	juvenile hormone epoxide hydrolase 1 [Anoplophora glabripennis]	0.6	0	2.1	31.27	6.75	12.14	0.71	5.89	7.31	6.71	4.78	3.48	0.9	16.72	4.6367	4.99	GO:0019439(biological_process:aromatic compound catabolic process); GO:0033961(molecular_function:cis-stilbene-oxide hydrolase activity); GO:0005789(cellular_component:endoplasmic reticulum membrane)	K10719	map00981(Insect hormone biosynthesis)	COG0596(S:Function unknown)	COG0596(Alpha beta hydrolase)	sp|Q9D379|HYEP_MOUSE(Epoxide hydrolase 1 OS=Mus musculus OX=10090 GN=Ephx1 PE=1 SV=2)	PF06441(EHN:Epoxide hydrolase N terminus)
TRINITY_DN1925_c0_g2	JHEH	juvenile hormone epoxide hydrolase 1-like isoform X2 [Anoplophora glabripennis]	10.79	10.82	48.88	103.09	62.71	74.71	105.64	190.4	65.57	115.72	223.24	137.42	23.4967	80.17	120.537	158.793	GO:0019439(biological_process:aromatic compound catabolic process); GO:0033961(molecular_function:cis-stilbene-oxide hydrolase activity); GO:0005789(cellular_component:endoplasmic reticulum membrane)	K10719	map00981(Insect hormone biosynthesis)	COG0596(S:Function unknown)	COG0596(Alpha beta hydrolase)	sp|Q8MZR6|HYEP1_CTEFE(Juvenile hormone epoxide hydrolase 1 OS=Ctenocephalides felis OX=7515 GN=EH1 PE=1 SV=3)	PF06441(EHN:Epoxide hydrolase N terminus); PF00561(Abhydrolase_1:alpha/beta hydrolase fold); PF12697(Abhydrolase_6:Alpha/beta hydrolase family)
TRINITY_DN6036_c0_g1	JHEH	juvenile hormone epoxide hydrolase 1 [Anoplophora glabripennis]	0	0	3.78	2.63	3.42	1.81	3.48	4.23	7.42	12.51	3.48	9.11	1.26	2.62	5.0433	8.3667	GO:0019439(biological_process:aromatic compound catabolic process); GO:0016021(cellular_component:integral component of membrane); GO:0033961(molecular_function:cis-stilbene-oxide hydrolase activity); GO:0005789(cellular_component:endoplasmic reticulum membrane)	K10719	map00981(Insect hormone biosynthesis)	COG0596(S:Function unknown); COG0386(O:Posttranslational modification, protein turnover, chaperones)	COG0596(Alpha beta hydrolase); COG0386(glutathione peroxidase)	sp|Q8MZR5|HYEP2_CTEFE(Juvenile hormone epoxide hydrolase 2 OS=Ctenocephalides felis OX=7515 GN=EH2 PE=2 SV=1)
TRINITY_DN1925_c0_g3	JHEH	juvenile hormone epoxide hydrolase 1-like [Anoplophora glabripennis]	0.47	0.35	5.05	9.72	5.87	6.67	14.55	3.98	6.64	12.19	4.79	3.76	1.9567	7.42	8.39	6.9133	GO:0019439(biological_process:aromatic compound catabolic process); GO:0033961(molecular_function:cis-stilbene-oxide hydrolase activity); GO:0005789(cellular_component:endoplasmic reticulum membrane)	K10719	map00981(Insect hormone biosynthesis)	COG0596(S:Function unknown)	COG0596(Alpha beta hydrolase)	sp|Q8MZR6|HYEP1_CTEFE(Juvenile hormone epoxide hydrolase 1 OS=Ctenocephalides felis OX=7515 GN=EH1 PE=1 SV=3)	PF06441(EHN:Epoxide hydrolase N terminus)
TRINITY_DN917_c0_g1	JHEH	juvenile hormone epoxide hydrolase 1 [Anoplophora glabripennis]	81.42	94.16	373.16	623.74	659.61	689.34	546.7	670.58	861.37	728.69	842.27	617.9	182.913	657.563	692.883	729.62	GO:0019439(biological_process:aromatic compound catabolic process); GO:0033961(molecular_function:cis-stilbene-oxide hydrolase activity); GO:0005789(cellular_component:endoplasmic reticulum membrane)	K10719	map00981(Insect hormone biosynthesis)	COG0596(S:Function unknown); COG0386(O:Posttranslational modification, protein turnover, chaperones)	COG0596(Alpha beta hydrolase); COG0386(glutathione peroxidase)	sp|Q8MZR6|HYEP1_CTEFE(Juvenile hormone epoxide hydrolase 1 OS=Ctenocephalides felis OX=7515 GN=EH1 PE=1 SV=3)	PF06441(EHN:Epoxide hydrolase N terminus); PF00561(Abhydrolase_1:alpha/beta hydrolase fold); PF12697(Abhydrolase_6:Alpha/beta hydrolase family)
TRINITY_DN1925_c0_g1	JHEH	juvenile hormone epoxide hydrolase 1-like isoform X3 [Anoplophora glabripennis]	7.51	9.13	86.94	181.87	136.14	170.65	180.76	140.5	132.23	202.67	211.4	139.78	34.5267	162.887	151.163	184.617	GO:0019439(biological_process:aromatic compound catabolic process); GO:0033961(molecular_function:cis-stilbene-oxide hydrolase activity); GO:0005789(cellular_component:endoplasmic reticulum membrane)	K10719	map00981(Insect hormone biosynthesis)	COG0596(S:Function unknown)	COG0596(Alpha beta hydrolase)	sp|Q8MZR6|HYEP1_CTEFE(Juvenile hormone epoxide hydrolase 1 OS=Ctenocephalides felis OX=7515 GN=EH1 PE=1 SV=3)	PF00561(Abhydrolase_1:alpha/beta hydrolase fold)
TRINITY_DN23234_c0_g1	JHEH	juvenile hormone epoxide hydrolase 1 [Anoplophora glabripennis]	0.96	1.43	6.01	15.77	0.07	0.85	2.44	10.53	0.55	5.02	9.51	2.42	2.8	5.5633	4.5067	5.65	GO:0019439(biological_process:aromatic compound catabolic process); GO:0016021(cellular_component:integral component of membrane); GO:0033961(molecular_function:cis-stilbene-oxide hydrolase activity); GO:0005789(cellular_component:endoplasmic reticulum membrane)	K10719	map00981(Insect hormone biosynthesis)	COG0596(S:Function unknown)	COG0596(Alpha beta hydrolase)	sp|Q8MZR6|HYEP1_CTEFE(Juvenile hormone epoxide hydrolase 1 OS=Ctenocephalides felis OX=7515 GN=EH1 PE=1 SV=3)	PF06441(EHN:Epoxide hydrolase N terminus); PF00561(Abhydrolase_1:alpha/beta hydrolase fold)
TRINITY_DN3765_c0_g1	JHEH	juvenile hormone epoxide hydrolase 1-like isoform X2 [Anoplophora glabripennis]	0.39	0	0.39	0.81	0	31.88	0	9.72	0	0	0	5.34	0.26	10.8967	3.24	1.78	GO:0019439(biological_process:aromatic compound catabolic process); GO:0016021(cellular_component:integral component of membrane); GO:0033961(molecular_function:cis-stilbene-oxide hydrolase activity); GO:0005789(cellular_component:endoplasmic reticulum membrane)	K10719	map00981(Insect hormone biosynthesis)	COG0596(S:Function unknown)	COG0596(Alpha beta hydrolase)	sp|Q25489|HYEP_MANSE(Juvenile hormone epoxide hydrolase OS=Manduca sexta OX=7130 PE=1 SV=1)
TRINITY_DN9033_c0_g1	JHEH	juvenile hormone epoxide hydrolase 1-like [Anoplophora glabripennis]	0.19	0.22	0.63	2.16	0.85	1.27	6.57	23.14	1.4	31.18	18.02	29.3	0.3467	1.4267	10.37	26.1667	GO:0019439(biological_process:aromatic compound catabolic process); GO:0033961(molecular_function:cis-stilbene-oxide hydrolase activity); GO:0005789(cellular_component:endoplasmic reticulum membrane)	K10719	map00981(Insect hormone biosynthesis)	COG0596(S:Function unknown); COG0386(O:Posttranslational modification, protein turnover, chaperones)	COG0596(Alpha beta hydrolase); COG0386(glutathione peroxidase)	sp|Q8MZR6|HYEP1_CTEFE(Juvenile hormone epoxide hydrolase 1 OS=Ctenocephalides felis OX=7515 GN=EH1 PE=1 SV=3)	PF06441(EHN:Epoxide hydrolase N terminus); PF00561(Abhydrolase_1:alpha/beta hydrolase fold)
TRINITY_DN26217_c0_g1	PHM, CYP306A1	cytochrome P450 306a1 [Anoplophora glabripennis]	0.88	1.7	1.12	1.68	3.17	2.67	7.12	2.69	3.35	2.15	5.41	4.07	1.2333	2.5067	4.3867	3.8767	GO:0005737(cellular_component:cytoplasm); GO:0004497(molecular_function:monooxygenase activity); GO:0006082(biological_process:organic acid metabolic process); GO:0020037(molecular_function:heme binding); GO:0016021(cellular_component:integral component of membrane); GO:0016705(molecular_function:oxidoreductase activity, acting on paired donors, with incorporation or reduction of molecular oxygen…	K10720	map00981(Insect hormone biosynthesis)	COG2124(Q:Secondary metabolites biosynthesis, transport and catabolism)	COG2124(Cytochrome p450)	sp|Q9VWR5|CP306_DROME(Cytochrome P450 306a1 OS=Drosophila melanogaster OX=7227 GN=phm PE=1 SV=1)	PF00067(p450:Cytochrome P450)
TRINITY_DN17784_c0_g1	SAD, CYP315A1	cytochrome P450 315a1, mitochondrial [Anoplophora glabripennis]	0.95	1.04	2.44	8.5	4.53	6.45	11.93	5.83	20.19	11.4	8.28	7.17	1.4767	6.4933	12.65	8.95	GO:0006697(biological_process:ecdysone biosynthetic process); GO:0005506(molecular_function:iron ion binding); GO:0016705(molecular_function:oxidoreductase activity, acting on paired donors, with incorporation or reduction of molecular oxygen); GO:0004497(molecular_function:monooxygenase activity); GO:0020037(molecular_function:heme binding)	K10722	map00981(Insect hormone biosynthesis)	COG2124(Q:Secondary metabolites biosynthesis, transport and catabolism)	COG2124(Cytochrome p450)	sp|Q9VGH1|CP315_DROME(Cytochrome P450 315a1, mitochondrial OS=Drosophila melanogaster OX=7227 GN=sad PE=2 SV=1)	PF00067(p450:Cytochrome P450)
TRINITY_DN13726_c0_g2	SHD, CYP314A1	ecdysone 20-monooxygenase [Anoplophora glabripennis]	2.61	1.22	1.06	6.88	2.26	5.95	5.8	5.02	16.29	22.33	5.42	3.67	1.63	5.03	9.0367	10.4733	GO:0005506(molecular_function:iron ion binding); GO:0016705(molecular_function:oxidoreductase activity, acting on paired donors, with incorporation or reduction of molecular oxygen); GO:0016021(cellular_component:integral component of membrane); GO:0004497(molecular_function:monooxygenase activity); GO:0020037(molecular_function:heme binding)	K10723	map00981(Insect hormone biosynthesis)	COG2124(Q:Secondary metabolites biosynthesis, transport and catabolism)	COG2124(Cytochrome p450)	sp|Q9VUF8|CP314_DROME(Ecdysone 20-monooxygenase OS=Drosophila melanogaster OX=7227 GN=shd PE=1 SV=3)	PF00067(p450:Cytochrome P450)
TRINITY_DN49_c0_g1	CYP18A1	cytochrome P450 18a1 [Anoplophora glabripennis]	7.05	12.21	58.85	122.44	175.63	146.21	401.83	112.18	277.63	337.6	99.03	188.06	26.0367	148.093	263.88	208.23	GO:0005737(cellular_component:cytoplasm); GO:0004252(molecular_function:serine-type endopeptidase activity); GO:0004497(molecular_function:monooxygenase activity); GO:0006082(biological_process:organic acid metabolic process); GO:0020037(molecular_function:heme binding); GO:0016021(cellular_component:integral component of membrane); GO:0016705(molecular_function:oxidoreductase activity, acting on…	K14985	map00981(Insect hormone biosynthesis)	COG2124(Q:Secondary metabolites biosynthesis, transport and catabolism)	COG2124(Cytochrome p450)	sp|Q95078|CP18A_DROME(Cytochrome P450 18a1 OS=Drosophila melanogaster OX=7227 GN=Cyp18a1 PE=2 SV=2)	PF00067(p450:Cytochrome P450)

### Sheet: Sheet1
Gene_ID	PAE1	PAE3	PAE5	PAE7									Early_1	Early_2	Early_3	Mid_1	Mid_2	Mid_3	Late_1	Late_2	Late_3	Out_1	Out_2	Out_3
FPPP	4.44	11.53	38.7133	29.3433									1.69	1.96	9.67	15.5	9.46	9.63	43.74	64.8	7.6	37.92	26.11	24
FOHSDR	54.49	106.047	187.47	260.02									26.07	45.28	92.12	174.1	94.61	49.43	86.06	387.72	88.63	109.7	248.35	422.01
FOHSDR	31.1167	119.697	176.097	129.733									9.49	12.77	71.09	186.16	88.21	84.72	211.57	229.79	86.93	166.43	92.33	130.44
FOHSDR	0.0267	0.2133	0.51	1.2167									0.08	0	0	0.47	0.09	0.08	0.72	0	0.81	0	3.1	0.55
FOHSDR	78.22	318.49	649.713	696.927									9.33	9.05	216.28	700.3	89.71	165.46	697.89	1083.11	168.14	366.41	750.74	973.63
FOHSDR	6.72	29.0567	120.007	127.007									1.62	0.79	17.75	81.77	1.96	3.44	107.36	250.44	2.22	82.04	199.9	99.08
FOHSDR	0.1467	0.49	0.7067	0.5467									0	0.07	0.37	0.42	0.22	0.83	0.82	0.74	0.56	0.33	0.5	0.81
FOHSDR	36.8333	181.61	196.673	279.527									13.09	5.71	91.7	257.57	149.53	137.73	101.13	80.82	408.07	266.12	432.47	139.99
FOHSDR	11.4933	41.5867	47.5	73.22									7.87	11.41	15.2	47.66	14.8	62.3	55.83	27.59	59.08	83.21	104.94	31.51
FOHSDR	28.2567	219.207	81.0067	109.563									10.17	6.34	68.26	382.14	72.99	202.49	108.21	55.39	79.42	46.68	117.88	164.13
ALDH	0.9733	1.7967	5.52	7.7267									0.34	0.45	2.13	2.1	1.73	1.56	3.21	6.61	6.74	10.95	4.25	7.98
ALDH	0.1333	0.2033	0.4733	1.15									0	0.02	0.38	0.17	0.1	0.34	0.32	0.69	0.41	2.06	0.32	1.07
ALDH	125.317	502.013	580.147	398.657									59.61	53.39	262.95	344.33	540.75	620.96	446.28	578.37	715.79	504.82	310.12	381.03
ALDH	0.19	0.4033	0.7	1.25									0	0	0.57	0.2	0.81	0.2	0.11	0.98	1.01	1.41	0.87	1.47
ALDH	16.77	78.8067	73.1733	65.31									7	7.05	36.26	61.36	83.67	91.39	88.79	45.82	84.91	67.32	75.08	53.53
ALDH	19.27	68.0067	72.3167	66.03									14.9	15.67	27.24	79.26	65.84	58.92	72.52	80.9	63.53	77.61	77.81	42.67
ALDH	8.7633	18.8533	19.7333	25.9067									8.64	7.39	10.26	13.75	14.45	28.36	20.02	18.87	20.31	16.61	40.41	20.7
ALDH;ALDH3	0.8867	6.6867	15.99	11.6867									0.63	0.45	1.58	7.95	7.17	4.94	19.61	6.32	22.04	15.51	13.1	6.45
ALDH;ALDH3	0.8033	1.36	4.6533	4.39									0.34	0.29	1.78	2.22	0.8	1.06	6.56	6.56	0.84	5.24	4.57	3.36
ALDH;ALDH3	9.76	33.8233	57.4433	42.9133									9.71	8.42	11.15	36.81	29.13	35.53	40.62	105.8	25.91	77.2	30.89	20.65
JHEH	0.9	16.72	4.6367	4.99									0.6	0	2.1	31.27	6.75	12.14	0.71	5.89	7.31	6.71	4.78	3.48
JHEH	23.4967	80.17	120.537	158.793									10.79	10.82	48.88	103.09	62.71	74.71	105.64	190.4	65.57	115.72	223.24	137.42
JHEH	1.26	2.62	5.0433	8.3667									0	0	3.78	2.63	3.42	1.81	3.48	4.23	7.42	12.51	3.48	9.11
JHEH	1.9567	7.42	8.39	6.9133									0.47	0.35	5.05	9.72	5.87	6.67	14.55	3.98	6.64	12.19	4.79	3.76
JHEH	182.913	657.563	692.883	729.62									81.42	94.16	373.16	623.74	659.61	689.34	546.7	670.58	861.37	728.69	842.27	617.9
JHEH	34.5267	162.887	151.163	184.617									7.51	9.13	86.94	181.87	136.14	170.65	180.76	140.5	132.23	202.67	211.4	139.78
JHEH	2.8	5.5633	4.5067	5.65									0.96	1.43	6.01	15.77	0.07	0.85	2.44	10.53	0.55	5.02	9.51	2.42
JHEH	0.26	10.8967	3.24	1.78									0.39	0	0.39	0.81	0	31.88	0	9.72	0	0	0	5.34
JHEH	0.3467	1.4267	10.37	26.1667									0.19	0.22	0.63	2.16	0.85	1.27	6.57	23.14	1.4	31.18	18.02	29.3
PHM, CYP306A1	1.2333	2.5067	4.3867	3.8767									0.88	1.7	1.12	1.68	3.17	2.67	7.12	2.69	3.35	2.15	5.41	4.07
SAD, CYP315A1	1.4767	6.4933	12.65	8.95									0.95	1.04	2.44	8.5	4.53	6.45	11.93	5.83	20.19	11.4	8.28	7.17
SHD, CYP314A1	1.63	5.03	9.0367	10.4733									2.61	1.22	1.06	6.88	2.26	5.95	5.8	5.02	16.29	22.33	5.42	3.67
CYP18A1	26.0367	148.093	263.88	208.23									7.05	12.21	58.85	122.44	175.63	146.21	401.83	112.18	277.63	337.6	99.03	188.06
