## Supplemental Table 3 for "The entry of pinewood nematode is linked to programmed tracheal development of vector beetles"

### Sheet: interaction_related
gene_id	gene_name	nr_description	PAE1_1	PAE1_2	PAE1_3	PAE3_1	PAE3_2	PAE3_3	PAE5_1	PAE5_2	PAE5_3	PAE7_1	PAE7_2	PAE7_3	PAE1	PAE3	PAE5	PAE7	go	KO_id	KO_name	paths	cog	cog_description	swissprot	pfam
TRINITY_DN1711_c0_g1	ANGPTL7	angiopoietin-related protein 7-like [Anoplophora glabripennis]	10.22	5.37	11.39	4.25	2.42	8.09	0.9	1.97	4.24	1.63	1.6	1.22	8.9933	4.92	2.37	1.4833	GO:0062023(cellular_component:collagen-containing extracellular matrix); GO:0005615(cellular_component:extracellular space)				ENOG410ZYS4(S:Function unknown)	ENOG410ZYS4(fibrinogen)	sp|A2AV25|FBCD1_MOUSE(Fibrinogen C domain-containing protein 1 OS=Mus musculus OX=10090 GN=Fibcd1 PE=2 SV=1)	PF00147(Fibrinogen_C:Fibrinogen beta and gamma chains, C-terminal globular domain)
TRINITY_DN4505_c0_g1	spidroin-2-like	spidroin-2-like [Anoplophora glabripennis]	284.87	30.97	27.29	13.25	209.89	92.68	1.88	9.07	12.77	2.06	0	0	114.377	105.273	7.9067	0.6867
TRINITY_DN1532_c0_g1	NID2	nidogen-2 [Anoplophora glabripennis]	7.14	2.32	12.63	15.69	32.87	18.34	2.74	2.3	0.47	1.33	3.53	0.21	7.3633	22.3	1.8367	1.69	GO:0007160(biological_process:cell-matrix adhesion); GO:0016020(cellular_component:membrane); GO:0005604(cellular_component:basement membrane); GO:0005509(molecular_function:calcium ion binding); GO:0005615(cellular_component:extracellular space)	K06826	NID		ENOG410XR8N(S:Function unknown)	ENOG410XR8N(nidogen 1)	sp|A1Z877|NDG_DROME(Nidogen OS=Drosophila melanogaster OX=7227 GN=Ndg PE=1 SV=1)	PF07474(G2F:G2F domain); PF12947(EGF_3:EGF domain); PF00058(Ldl_recept_b:Low-density lipoprotein receptor repeat class B); PF06119(NIDO:Nidogen-like); PF00008(EGF:EGF-like domain); PF12662(cEGF:Complement Clr-like EGF-like); PF07645(EGF_CA:Calcium-binding EGF domain); PF12946(EGF_MSP1_1:MSP1 EGF domain 1); PF12661(hEGF:Human growth factor-like EGF)
TRINITY_DN594_c0_g1	Abcc4	multidrug resistance-associated protein 4 isoform X1 [Anoplophora glabripennis]	320.74	224	849.63	684.7	472.14	599.09	181.92	225.16	276.75	201.56	151.56	227.84	464.79	585.31	227.943	193.653	GO:0042626(molecular_function:ATPase activity, coupled to transmembrane movement of substances); GO:0016020(cellular_component:membrane); GO:0016021(cellular_component:integral component of membrane); GO:0005524(molecular_function:ATP binding); GO:0055085(biological_process:transmembrane transport)	K05673	ABCC4	map04024(cAMP signaling pathway); map01523(Antifolate resistance); map02010(ABC transporters); map04976(Bile secretion)	COG1132(V:Defense mechanisms)	COG1132((ABC) transporter)	sp|E9Q236|MRP4_MOUSE(ATP-binding cassette sub-family C member 4 OS=Mus musculus OX=10090 GN=Abcc4 PE=1 SV=1)	PF00005(ABC_tran:ABC transporter); PF00664(ABC_membrane:ABC transporter transmembrane region); PF02463(SMC_N:RecF/RecN/SMC N terminal domain); PF01926(MMR_HSR1:50S ribosome-binding GTPase)
TRINITY_DN21947_c0_g1	SgAbd-8-like	endocuticle structural glycoprotein SgAbd-8-like [Anoplophora glabripennis]	498.86	10.6	149.22	258.12	270.56	232.56	20.52	6.95	29.34	6.24	12.05	13.91	219.56	253.747	18.9367	10.7333	GO:0016021(cellular_component:integral component of membrane); GO:0062129(cellular_component:chitin-based extracellular matrix); GO:0042302(molecular_function:structural constituent of cuticle); GO:0008010(molecular_function:structural constituent of chitin-based larval cuticle)				ENOG4111PJ1(S:Function unknown)	ENOG4111PJ1(Cuticular protein)	sp|Q7M4F2|CUD8_SCHGR(Endocuticle structural glycoprotein SgAbd-8 OS=Schistocerca gregaria OX=7010 PE=1 SV=1)	PF00379(Chitin_bind_4:Insect cuticle protein)
TRINITY_DN4593_c0_g1	COL2A1	collagen alpha-1(XV	1.97	3.35	2.88	3.18	3.17	5.29	1.27	1.04	1.37	1.13	1.1	0.24	2.7333	3.88	1.2267	0.8233		K06823	COL18A	map04974(Protein digestion and absorption)	ENOG410XQ04(S:Function unknown)	ENOG410XQ04(Collagen, type XV, alpha 1)	sp|P39059|COFA1_HUMAN(Collagen alpha-1(XV) chain OS=Homo sapiens OX=9606 GN=COL15A1 PE=1 SV=2)	PF06482(Endostatin:Collagenase NC10 and Endostatin); PF01391(Collagen:Collagen triple helix repeat (20 copies)); PF20010(Collagen_trimer:Collagen trimerization domain)
TRINITY_DN3413_c0_g1	SgAbd-2-like	endocuticle structural glycoprotein SgAbd-2-like [Anoplophora glabripennis]	4.47	0.69	63.86	84.61	106.25	175.43	1.64	0.57	3.16	1.02	2.63	0.59	23.0067	122.097	1.79	1.4133	GO:0062129(cellular_component:chitin-based extracellular matrix); GO:0042302(molecular_function:structural constituent of cuticle); GO:0008010(molecular_function:structural constituent of chitin-based larval cuticle)				ENOG410YR66(S:Function unknown); ENOG4111PJ1(S:Function unknown)	ENOG410YR66(structural constituent of chitin-based cuticle); ENOG4111PJ1(Cuticular protein)	sp|Q7M4F3|CUD2_SCHGR(Endocuticle structural glycoprotein SgAbd-2 OS=Schistocerca gregaria OX=7010 PE=1 SV=1)	PF00379(Chitin_bind_4:Insect cuticle protein)
TRINITY_DN2_c0_g2	defensin-1-like	defensin-1-like [Diabrotica virgifera virgifera]	56.78	130.88	646.61	400.71	443.81	378.45	7274.54	1051.03	6119.5	1610.67	2008.2	2402.82	278.09	407.657	4815.02	2007.23								PF00304(Gamma-thionin:Gamma-thionin family)
TRINITY_DN293_c2_g1	COL13	Cuticle collagen 13 [Toxocara canis]	0	0	0	0	0	0	0.03	18.3	2.2	0.07	24.93	28.66	0	0	6.8433	17.8867	GO:0016021(cellular_component:integral component of membrane); GO:0042302(molecular_function:structural constituent of cuticle); GO:0005581(cellular_component:collagen trimer)				ENOG410XNMM(S:Function unknown)	ENOG410XNMM(collagen, type)	sp|P20630|COL12_CAEEL(Cuticle collagen 12 OS=Caenorhabditis elegans OX=6239 GN=col-12 PE=3 SV=1)	PF01391(Collagen:Collagen triple helix repeat (20 copies)); PF01484(Col_cuticle_N:Nematode cuticle collagen N-terminal domain)
TRINITY_DN203_c0_g2	sup-9	two pore potassium channel protein sup-9 [Anoplophora glabripennis]	10.35	6.18	20.59	15.89	8.66	8.05	2.27	4.93	2.01	1.21	1.29	4.28	12.3733	10.8667	3.07	2.26	GO:0005267(molecular_function:potassium channel activity); GO:0016021(cellular_component:integral component of membrane)	K05323	KCNKN		COG1226(P:Inorganic ion transport and metabolism)	COG1226(PotAssium voltage-gated channel)	sp|Q18120|TWK18_CAEEL(TWiK family of potassium channels protein 18 OS=Caenorhabditis elegans OX=6239 GN=twk-18 PE=1 SV=2)	PF07885(Ion_trans_2:Ion channel); PF00520(Ion_trans:Ion transport protein)
TRINITY_DN58055_c0_g1	extensin-2-like	extensin-2-like [Anoplophora glabripennis]	337.69	716.51	6.87	8.75	3.57	10.96	1	1.57	2.43	0.45	0.67	0.47	353.69	7.76	1.6667	0.53					ENOG410ZA0T(S:Function unknown); ENOG410Y24U(S:Function unknown)	ENOG410ZA0T(-); ENOG410Y24U(-)
TRINITY_DN17660_c0_g1	cadherin-89D	cadherin-89D [Anoplophora glabripennis]	33.22	21.86	4.51	10.16	6.68	9.23	1.87	0.95	1.7	0.6	1.29	0.97	19.8633	8.69	1.5067	0.9533	GO:0098609(biological_process:cell-cell adhesion); GO:0016021(cellular_component:integral component of membrane); GO:0007156(biological_process:homophilic cell adhesion via plasma membrane adhesion molecules); GO:0005509(molecular_function:calcium ion binding); GO:0005886(cellular_component:plasma membrane)				ENOG410XQHI(U:Intracellular trafficking, secretion, and vesicular transport)	ENOG410XQHI(Cadherins are calcium dependent cell adhesion proteins (By similarity))	sp|Q9VEU1|CAD89_DROME(Cadherin-89D OS=Drosophila melanogaster OX=7227 GN=Cad89D PE=2 SV=3)	PF00028(Cadherin:Cadherin domain)
TRINITY_DN1579_c0_g1	ainate 2-like	glutamate receptor ionotropic, kainate 2-like isoform X1 [Anoplophora glabripennis]	0.39	0.03	1.55	0.11	1.05	1.14	3.52	24.41	8.56	30.83	2.29	27.8	0.6567	0.7667	12.1633	20.3067	GO:0035249(biological_process:synaptic transmission, glutamatergic); GO:0038023(molecular_function:signaling receptor activity); GO:0016021(cellular_component:integral component of membrane); GO:0015276(molecular_function:ligand-gated ion channel activity); GO:0050804(biological_process:modulation of synaptic transmission); GO:0045211(cellular_component:postsynaptic membrane); GO:0008066(molecula…	K05313	GRIN		ENOG410XPSH(U:Intracellular trafficking, secretion, and vesicular transport); ENOG410Y9VH(P:Inorganic ion transport and metabolism); ENOG410XW2A(P:Inorganic ion transport and metabolism); ENOG410XQQV(S:Function unknown)	ENOG410XPSH(Glutamate receptor, ionotropic); ENOG410Y9VH(Glutamate-gated receptor that probably acts as non- selective cation channel (By similarity)); ENOG410XW2A(Glutamate-gated receptor that probably acts as non- selective cation channel (By similarity)); ENOG410XQQV(glutamate receptor)	sp|Q13002|GRIK2_HUMAN(Glutamate receptor ionotropic, kainate 2 OS=Homo sapiens OX=9606 GN=GRIK2 PE=1 SV=1)	PF00060(Lig_chan:Ligand-gated ion channel); PF10613(Lig_chan-Glu_bd:Ligated ion channel L-glutamate- and glycine-binding site); PF01094(ANF_receptor:Receptor family ligand binding region); PF00497(SBP_bac_3:Bacterial extracellular solute-binding proteins, family 3)
TRINITY_DN69520_c0_g1	Tret1	facilitated trehalose transporter Tret1 [Anoplophora glabripennis]	0.83	0.06	6.03	18.95	2.37	4.96	77.63	180.63	13.49	108.16	146.6	256.76	2.3067	8.76	90.5833	170.507	GO:0022857(molecular_function:transmembrane transporter activity); GO:0016021(cellular_component:integral component of membrane)				ENOG410XNQK(G:Carbohydrate transport and metabolism)	ENOG410XNQK(Transporter)	sp|A9ZSY3|TRET1_BOMMO(Facilitated trehalose transporter Tret1 OS=Bombyx mori OX=7091 GN=Tret1 PE=1 SV=1)	PF00083(Sugar_tr:Sugar (and other) transporter); PF07690(MFS_1:Major Facilitator Superfamily); PF09843(DUF2070:Predicted membrane protein (DUF2070))
TRINITY_DN4002_c0_g2	CSPl	sporozoite surface protein 2-like [Anoplophora glabripennis]	0	0	0	0	0	0	30.9	9.98	3.03	12.23	100.14	4.21	0	0	14.6367	38.86
TRINITY_DN9677_c0_g1	NAAT1	sodium-dependent nutrient amino acid transporter 1 [Anoplophora glabripennis]	1.01	0.27	0.48	1.23	0.42	1.19	10.03	21.31	1.72	18.68	3.34	5.66	0.5867	0.9467	11.02	9.2267	GO:0015293(molecular_function:symporter activity); GO:0005283(molecular_function:sodium:amino acid symporter activity); GO:0016021(cellular_component:integral component of membrane); GO:0035725(biological_process:sodium ion transmembrane transport); GO:0015179(molecular_function:L-amino acid transmembrane transporter activity); GO:0005887(cellular_component:integral component of plasma membrane)	K05038	SLC6A5_9, GLYT	map04721(Synaptic vesicle cycle)	COG0733(P:Inorganic ion transport and metabolism)	COG0733(Transporter)	sp|B3MRS1|NAAT1_DROAN(Sodium-dependent nutrient amino acid transporter 1 OS=Drosophila ananassae OX=7217 GN=NAAT1 PE=3 SV=1)	PF00209(SNF:Sodium:neurotransmitter symporter family)

### Sheet: Sheet1
Gene_ID	PAE1	PAE3	PAE5	PAE7
ANGPTL7	8.9933	4.92	2.37	1.4833		血管生成
spidroin-2-like	114.377	105.273	7.9067	0.6867		蛛丝蛋白
NID2	7.3633	22.3	1.8367	1.69		构巢蛋白
Abcc4	464.79	585.31	227.943	193.653		ABC转运蛋白
SgAbd-8-like	219.56	253.747	18.9367	10.7333		内表皮结构糖蛋白
COL2A1	2.7333	3.88	1.2267	0.8233		胶原蛋白
SgAbd-2-like	23.0067	122.097	1.79	1.4133		内表皮结构糖蛋白
defensin-1-like	278.09	407.657	4815.02	2007.23		抗菌肽
COL13	0	0	6.8433	17.8867		胶原蛋白
sup-9	12.3733	10.8667	3.07	2.26
extensin-2-like	353.69	7.76	1.6667	0.53
cadherin-89D	19.8633	8.69	1.5067	0.9533
ainate 2-like	0.6567	0.7667	12.1633	20.3067
Tret1	2.3067	8.76	90.5833	170.507
CSPl	0	0	14.6367	38.86
NAAT1	0.5867	0.9467	11.02	9.2267
